# Gene functions determine stochastic or adaptive futile transcription in cancers through deregulated start site deployments

**DOI:** 10.64898/2025.12.22.696121

**Authors:** Aditi Lakshmi Satish, Praveen Kumar, Ishani Morbia, Umashankar Singh

**Author notes:** Corresponding author, Umashankar Singh –.

## Abstract

**Background:** Cancers display near–universal hallmarks, including energy addiction, aerobic glycolysis and biosynthesis. In addition to glucose (and glutamine) addiction, cancers also display futile transcription. Discretely measurable futile transcription occurs between transcription start sites (TSSs) and start codons of protein–coding genes. Multiple TSSs for each gene offer various combinations of futile transcription with no effect on the encoded proteins. The relationship between proximal versus distal TSS deployment, futile transcription and energy addiction of cancers remain unclear.

**Methods:** By analyzing FANTOM CAGE data we show that TSS deployment dysregulation in cancers increases the energy cost coefficients of cancer transcriptomes. We define the bases of the altered energy cost coefficients of cancer transcriptomes by comparing TSS deployment frequencies, associated entropies and futile transcription distances across heterogeneous pools of cancers and non–cancers.

**Results:** We show that TSS deployment entropies differ between cancers and non–cancers. It leads to an overall higher distal TSS deployment in cancers but selectively favors an energy– economical proximal TSS deployment for cancer hallmark genes involved in cell proliferation and biosynthesis. We show that the frequency of TSS deployment is linked to the futile transcription distance and gene function differently in cancers and non–cancers.

**Conclusions:** This work lays out a theoretical framework describing stochasticity of TSS deployment in the context of cancerogenesis and energetics of transcription. It also suggests that the current human TSS landscape has evolved to minimize futile transcription, an outcome favored by stochastic TSS deployment. Under normal conditions of energy metabolism they form a threshold which incipient cancer cells breach.

**Highlights:**

⍰ Stochastic TSS deployment favors transcription from proximal TSSs.
⍰ Proximal or distal TSS deployment depends on gene function.
⍰ Cancers generally deploy distal TSSs at a high resource cost.
⍰ Key cancer hallmark supporting genes shift to proximal TSSs even in cancers.
