## Supplementary material for "Gene functions determine stochastic or adaptive futile transcription in cancers through deregulated start site deployments": Table S5

### Sheet: Table_S5
README
Extended data column identifiers
p.gene = TSS identity as per original FANTOM5 CAGE annotation
Non_cancer = Non-cancer sample with serial number suffix as mentioned in table S4
Cancer = Cancer sample with serial number suffix as mentioned in table S4
The values are raw FANTOM5 CAGE scores
