## Supplementary material for "Gene functions determine stochastic or adaptive futile transcription in cancers through deregulated start site deployments": Table S7

### Sheet: Table_S7
GO Term	Description	P-value	FDR q-value	Enrichment	Assigned term	Comparison	Ontology
GO:0034641	cellular nitrogen compound metabolic process	4.33e-07	0.0057	1.12	Biosynthesis and metabolism	Q1 vs Q4	BP
GO:0006139	nucleobase-containing compound metabolic process	5.12e-07	0.00337	1.14	Biosynthesis and metabolism	Q1 vs Q4	BP
GO:0090304	nucleic acid metabolic process	7.02e-07	0.00308	1.16	Biosynthesis and metabolism	Q1 vs Q4	BP
GO:0046483	heterocycle metabolic process	9.01e-07	0.00296	1.13	Biosynthesis and metabolism	Q1 vs Q4	BP
GO:0006725	cellular aromatic compound metabolic process	5.02e-06	0.0132	1.12	Biosynthesis and metabolism	Q1 vs Q4	BP
GO:1901360	organic cyclic compound metabolic process	1.19e-05	0.026	1.11	Biosynthesis and metabolism	Q1 vs Q4	BP
GO:0006396	RNA processing	3.88e-05	0.0729	1.21	Biosynthesis and metabolism	Q1 vs Q4	BP
GO:0051276	chromosome organization	4.64e-05	0.0762	1.32	DNA and chromatin organization	Q1 vs Q4	BP
GO:0044237	cellular metabolic process	8.78e-05	0.128	1.05	Biosynthesis and metabolism	Q1 vs Q4	BP
GO:0006259	DNA metabolic process	0.000113	0.149	1.21	Biosynthesis and metabolism	Q1 vs Q4	BP
GO:0051301	cell division	0.000133	0.159	1.29	Cell proliferation	Q1 vs Q4	BP
GO:0051983	regulation of chromosome segregation	0.000141	0.155	1.59	Cell proliferation	Q1 vs Q4	BP
GO:0006364	rRNA processing	0.000145	0.147	1.42	Biosynthesis and metabolism	Q1 vs Q4	BP
GO:0006281	DNA repair	0.000221	0.208	1.25	DNA and chromatin organization	Q1 vs Q4	BP
GO:0007059	chromosome segregation	0.000227	0.199	1.58	Cell proliferation	Q1 vs Q4	BP
GO:1903047	mitotic cell cycle process	0.00027	0.222	1.21	Cell proliferation	Q1 vs Q4	BP
GO:0022402	cell cycle process	0.000311	0.24	1.17	Cell proliferation	Q1 vs Q4	BP
GO:0008152	metabolic process	0.000347	0.253	1.04	Biosynthesis and metabolism	Q1 vs Q4	BP
GO:0033045	regulation of sister chromatid segregation	0.000427	0.295	1.61	Cell proliferation	Q1 vs Q4	BP
GO:0000398	mRNA splicing, via spliceosome	0.000452	0.297	1.33	Biosynthesis and metabolism	Q1 vs Q4	BP
GO:0000377	RNA splicing, via transesterification reactions with bulged adenosine as nucleophile	0.000452	0.283	1.33	Biosynthesis and metabolism	Q1 vs Q4	BP
GO:0044249	cellular biosynthetic process	0.000626	0.374	1.1	Biosynthesis and metabolism	Q1 vs Q4	BP
GO:0016072	rRNA metabolic process	0.000656	0.375	1.36	Biosynthesis and metabolism	Q1 vs Q4	BP
GO:0006807	nitrogen compound metabolic process	0.000702	0.384	1.05	Biosynthesis and metabolism	Q1 vs Q4	BP
GO:0044271	cellular nitrogen compound biosynthetic process	0.000725	0.381	1.13	Biosynthesis and metabolism	Q1 vs Q4	BP
GO:0016070	RNA metabolic process	0.000845	0.427	1.12	Biosynthesis and metabolism	Q1 vs Q4	BP
GO:1901566	organonitrogen compound biosynthetic process	0.000873	0.425	1.15	Biosynthesis and metabolism	Q1 vs Q4	BP
GO:0006325	chromatin organization	0.000953	0.447	1.19	DNA and chromatin organization	Q1 vs Q4	BP
GO:2000026	regulation of multicellular organismal development	3.22e-06	0.0423	1.13	Signalling and homeostasis	Q4 vs Q1	BP
GO:0060284	regulation of cell development	3.89e-06	0.0256	1.2	Signalling and homeostasis	Q4 vs Q1	BP
GO:0032501	multicellular organismal process	4e-06	0.0175	1.1	Signalling and homeostasis	Q4 vs Q1	BP
GO:0007166	cell surface receptor signaling pathway	4.2e-06	0.0138	1.13	Signalling and homeostasis	Q4 vs Q1	BP
GO:0051960	regulation of nervous system development	5.56e-06	0.0146	1.2	Signalling and homeostasis	Q4 vs Q1	BP
GO:0034381	plasma lipoprotein particle clearance	1.03e-05	0.0226	1.9	Signalling and homeostasis	Q4 vs Q1	BP
GO:0050767	regulation of neurogenesis	1.11e-05	0.0209	1.21	Signalling and homeostasis	Q4 vs Q1	BP
GO:0051239	regulation of multicellular organismal process	1.23e-05	0.0201	1.1	Signalling and homeostasis	Q4 vs Q1	BP
GO:0006955	immune response	1.23e-05	0.0179	1.19	Signalling and homeostasis	Q4 vs Q1	BP
GO:0002376	immune system process	1.53e-05	0.0183	1.12	Signalling and homeostasis	Q4 vs Q1	BP
GO:0048583	regulation of response to stimulus	2.86e-05	0.029	1.08	Signalling and homeostasis	Q4 vs Q1	BP
GO:0007165	signal transduction	9.1e-05	0.0747	1.07	Signalling and homeostasis	Q4 vs Q1	BP
GO:0051241	negative regulation of multicellular organismal process	0.000133	0.103	1.15	Signalling and homeostasis	Q4 vs Q1	BP
GO:0006928	movement of cell or subcellular component	0.00015	0.11	1.13	Signalling and homeostasis	Q4 vs Q1	BP
GO:0007167	enzyme linked receptor protein signaling pathway	0.000172	0.119	1.19	Signalling and homeostasis	Q4 vs Q1	BP
GO:0007155	cell adhesion	0.000199	0.131	1.16	Signalling and homeostasis	Q4 vs Q1	BP
GO:0022610	biological adhesion	0.000205	0.128	1.16	Signalling and homeostasis	Q4 vs Q1	BP
GO:0009966	regulation of signal transduction	0.000339	0.186	1.08	Signalling and homeostasis	Q4 vs Q1	BP
GO:0010646	regulation of cell communication	0.000383	0.201	1.07	Signalling and homeostasis	Q4 vs Q1	BP
GO:0097530	granulocyte migration	0.000431	0.218	1.61	Signalling and homeostasis	Q4 vs Q1	BP
GO:1990266	neutrophil migration	0.000449	0.219	1.64	Signalling and homeostasis	Q4 vs Q1	BP
GO:0030593	neutrophil chemotaxis	0.000449	0.211	1.68	Signalling and homeostasis	Q4 vs Q1	BP
GO:0097529	myeloid leukocyte migration	0.000454	0.206	1.48	Signalling and homeostasis	Q4 vs Q1	BP
GO:0009617	response to bacterium	0.000456	0.2	1.3	Signalling and homeostasis	Q4 vs Q1	BP
GO:0023051	regulation of signaling	0.000497	0.211	1.07	Signalling and homeostasis	Q4 vs Q1	BP
GO:0051056	regulation of small GTPase mediated signal transduction	0.000519	0.213	1.27	Signalling and homeostasis	Q4 vs Q1	BP
GO:0007178	transmembrane receptor protein serine/threonine kinase signaling pathway	0.000579	0.231	1.37	Signalling and homeostasis	Q4 vs Q1	BP
GO:0002275	myeloid cell activation involved in immune response	0.000599	0.225	1.21	Signalling and homeostasis	Q4 vs Q1	BP
GO:0048259	regulation of receptor-mediated endocytosis	0.000682	0.249	1.47	Signalling and homeostasis	Q4 vs Q1	BP
GO:0007163	establishment or maintenance of cell polarity	0.000699	0.248	1.37	Signalling and homeostasis	Q4 vs Q1	BP
GO:0006952	defense response	0.000727	0.245	1.14	Signalling and homeostasis	Q4 vs Q1	BP
GO:0071621	granulocyte chemotaxis	0.000747	0.245	1.63	Signalling and homeostasis	Q4 vs Q1	BP
GO:0002366	leukocyte activation involved in immune response	0.000747	0.239	1.19	Signalling and homeostasis	Q4 vs Q1	BP
GO:0001934	positive regulation of protein phosphorylation	0.000764	0.228	1.14	Signalling and homeostasis	Q4 vs Q1	BP
GO:0002263	cell activation involved in immune response	0.000774	0.226	1.18	Signalling and homeostasis	Q4 vs Q1	BP
GO:0010975	regulation of neuron projection development	0.000775	0.221	1.2	Signalling and homeostasis	Q4 vs Q1	BP
GO:1901888	regulation of cell junction assembly	0.000935	0.262	1.49	Signalling and homeostasis	Q4 vs Q1	BP
GO:0051247	positive regulation of protein metabolic process	0.000961	0.263	1.11	Signalling and homeostasis	Q4 vs Q1	BP
GO:0030011	maintenance of cell polarity	0.000973	0.261	2	Signalling and homeostasis	Q4 vs Q1	BP
GO:0045595	regulation of cell differentiation	1.5e-05	0.0198	1.13	Signalling and homeostasis	Q4 vs Q1	BP
GO:0050793	regulation of developmental process	2.17e-05	0.0238	1.11	Development and differentiation	Q4 vs Q1	BP
GO:0051093	negative regulation of developmental process	5.01e-05	0.047	1.18	Development and differentiation	Q4 vs Q1	BP
GO:0032502	developmental process	5.84e-05	0.0511	1.07	Development and differentiation	Q4 vs Q1	BP
GO:0048856	anatomical structure development	0.000254	0.152	1.08	Development and differentiation	Q4 vs Q1	BP
GO:0045664	regulation of neuron differentiation	0.000282	0.161	1.19	Development and differentiation	Q4 vs Q1	BP
GO:0045597	positive regulation of cell differentiation	0.000587	0.227	1.14	Development and differentiation	Q4 vs Q1	BP
GO:0045596	negative regulation of cell differentiation	0.0007	0.242	1.17	Development and differentiation	Q4 vs Q1	BP
GO:0001503	ossification	0.000747	0.234	1.42	Development and differentiation	Q4 vs Q1	BP
GO:0032270	positive regulation of cellular protein metabolic process	0.000761	0.232	1.11	Others	Q4 vs Q1	BP
GO:0003676	nucleic acid binding	6.42e-08	0.000236	1.12	nucleic acid binding	Q1 vs Q4	MF
GO:1901363	heterocyclic compound binding	3.1e-05	0.0569	1.07	heterocyclic compound binding	Q1 vs Q4	MF
GO:0008757	S-adenosylmethionine-dependent methyltransferase activity	5.34e-05	0.0653	1.53	S-adenosylmethionine-dependent methyltransferase activity	Q1 vs Q4	MF
GO:0003723	RNA binding	8.66e-05	0.0795	1.14	RNA binding	Q1 vs Q4	MF
GO:0016835	carbon-oxygen lyase activity	9.18e-05	0.0674	1.62	carbon-oxygen lyase activity	Q1 vs Q4	MF
GO:0097159	organic cyclic compound binding	9.88e-05	0.0604	1.06	organic cyclic compound binding	Q1 vs Q4	MF
GO:0003677	DNA binding	0.000128	0.0673	1.11	DNA binding	Q1 vs Q4	MF
GO:0016836	hydro-lyase activity	0.000427	0.196	1.61	hydro-lyase activity	Q1 vs Q4	MF
GO:0016741	transferase activity, transferring one-carbon groups	0.00075	0.306	1.35	transferase activity, transferring one-carbon groups	Q1 vs Q4	MF
GO:0008168	methyltransferase activity	0.000792	0.291	1.36	methyltransferase activity	Q1 vs Q4	MF
GO:0043565	sequence-specific DNA binding	0.000882	0.294	1.11	sequence-specific DNA binding	Q1 vs Q4	MF
GO:0008171	O-methyltransferase activity	0.000968	0.296	2	O-methyltransferase activity	Q1 vs Q4	MF
GO:0005126	cytokine receptor binding	4.01e-06	0.0147	1.43	cytokine receptor binding	Q4 vs Q1	MF
GO:0005102	signaling receptor binding	5.95e-06	0.0109	1.15	signaling receptor binding	Q4 vs Q1	MF
GO:0008009	chemokine activity	0.000121	0.148	2	chemokine activity	Q4 vs Q1	MF
GO:0060089	molecular transducer activity	0.000212	0.194	1.15	molecular transducer activity	Q4 vs Q1	MF
GO:0038023	signaling receptor activity	0.00023	0.169	1.15	signaling receptor activity	Q4 vs Q1	MF
GO:0005509	calcium ion binding	0.000388	0.237	1.19	calcium ion binding	Q4 vs Q1	MF
GO:0005539	glycosaminoglycan binding	0.000579	0.304	1.32	glycosaminoglycan binding	Q4 vs Q1	MF
