## Supplementary material for "Gene functions determine stochastic or adaptive futile transcription in cancers through deregulated start site deployments": Table S9

### Sheet: Table_S9
GO Term	Description	P-value	FDR q-value	Enrichment	Assigned term	Comparison	Ontology
GO:0010799	regulation of peptidyl-threonine phosphorylation	0.000229	1	1.74	Biosynthesis and metabolism	Q1 vs Q4	BP
GO:0015807	L-amino acid transport	0.000728	1	1.67	Biosynthesis and metabolism	Q1 vs Q4	BP
GO:1903047	mitotic cell cycle process	0.000768	1	1.23	Cell Proliferation	Q1 vs Q4	BP
GO:0044772	mitotic cell cycle phase transition	0.000884	1	1.34	Cell Proliferation	Q1 vs Q4	BP
GO:0018193	peptidyl-amino acid modification	0.000936	1	1.19	Biosynthesis and metabolism	Q1 vs Q4	BP
GO:2000772	regulation of cellular senescence	0.000947	1	2	Cell Proliferation	Q1 vs Q4	BP
GO:0043043	peptide biosynthetic process	2.25e-06	0.0277	1.52	Biosynthesis and metabolism	Q4 vs Q1	BP
GO:0006613	cotranslational protein targeting to membrane	6.47e-06	0.0399	1.72	Biosynthesis and metabolism	Q4 vs Q1	BP
GO:0006614	SRP-dependent cotranslational protein targeting to membrane	1.94e-05	0.0797	1.7	Biosynthesis and metabolism	Q4 vs Q1	BP
GO:0006412	translation	2.5e-05	0.0769	1.5	Biosynthesis and metabolism	Q4 vs Q1	BP
GO:0006955	immune response	3.39e-05	0.0836	1.19	Signalling and homeostasis	Q4 vs Q1	BP
GO:0006518	peptide metabolic process	4.27e-05	0.0877	1.35	Biosynthesis and metabolism	Q4 vs Q1	BP
GO:0002376	immune system process	5.77e-05	0.102	1.12	Signalling and homeostasis	Q4 vs Q1	BP
GO:0045047	protein targeting to ER	0.000148	0.228	1.59	Biosynthesis and metabolism	Q4 vs Q1	BP
GO:0019730	antimicrobial humoral response	0.000195	0.267	1.54	Signalling and homeostasis	Q4 vs Q1	BP
GO:0009617	response to bacterium	0.000213	0.263	1.32	Signalling and homeostasis	Q4 vs Q1	BP
GO:0002181	cytoplasmic translation	0.000264	0.295	1.87	Biosynthesis and metabolism	Q4 vs Q1	BP
GO:0030198	extracellular matrix organization	0.000362	0.371	1.3	Others	Q4 vs Q1	BP
GO:0072599	establishment of protein localization to endoplasmic reticulum	0.000475	0.45	1.52	Biosynthesis and metabolism	Q4 vs Q1	BP
GO:0000184	nuclear-transcribed mRNA catabolic process, nonsense-mediated decay	0.000539	0.474	1.54	Biosynthesis and metabolism	Q4 vs Q1	BP
GO:0070972	protein localization to endoplasmic reticulum	0.000707	0.581	1.47	Biosynthesis and metabolism	Q4 vs Q1	BP
GO:0019083	viral transcription	0.000968	0.745	1.49	Signalling and homeostasis	Q4 vs Q1	BP
GO:0017076	purine nucleotide binding	6.28e-05	0.21	1.14	purine nucleotide binding	Q1 vs Q4	MF
GO:0032553	ribonucleotide binding	0.000118	0.198	1.14	ribonucleotide binding	Q1 vs Q4	MF
GO:0032555	purine ribonucleotide binding	0.000135	0.151	1.14	purine ribonucleotide binding	Q1 vs Q4	MF
GO:0035639	purine ribonucleoside triphosphate binding	0.000178	0.149	1.14	purine ribonucleoside triphosphate binding	Q1 vs Q4	MF
GO:0030554	adenyl nucleotide binding	0.000513	0.344	1.14	adenyl nucleotide binding	Q1 vs Q4	MF
GO:0000166	nucleotide binding	0.000597	0.334	1.11	nucleotide binding	Q1 vs Q4	MF
GO:1901265	nucleoside phosphate binding	0.000597	0.286	1.11	nucleoside phosphate binding	Q1 vs Q4	MF
GO:0043168	anion binding	0.000778	0.326	1.09	anion binding	Q1 vs Q4	MF
GO:0016409	palmitoyltransferase activity	0.000881	0.328	1.86	palmitoyltransferase activity	Q1 vs Q4	MF
GO:0032559	adenyl ribonucleotide binding	0.000922	0.309	1.13	adenyl ribonucleotide binding	Q1 vs Q4	MF
GO:0005198	structural molecule activity	9.99e-07	0.00335	1.29	structural molecule activity	Q4 vs Q1	MF
GO:0003735	structural constituent of ribosome	6.91e-06	0.0116	1.59	structural constituent of ribosome	Q4 vs Q1	MF
GO:0005126	cytokine receptor binding	0.00066	0.737	1.35	cytokine receptor binding	Q4 vs Q1	MF
