## Supplementary material for "Gene functions determine stochastic or adaptive futile transcription in cancers through deregulated start site deployments": Table S12

### Sheet: Table_S12
GO Term	Description	P-value	FDR q-value	Enrichment	Assigned terms	Comparison	Ontology
GO:0070663	regulation of leukocyte proliferation	9.79e-12	1.85e-09	1.55	Cell proliferation	Q1 vs Q4	BP
GO:0032944	regulation of mononuclear cell proliferation	1.6e-10	2.22e-08	1.54	Cell proliferation	Q1 vs Q4	BP
GO:0070665	positive regulation of leukocyte proliferation	9.42e-10	1.14e-07	1.61	Cell proliferation	Q1 vs Q4	BP
GO:0006955	immune response	8.42e-38	1.1e-33	1.5	Signalling and homeostasis	Q1 vs Q4	BP
GO:0002376	immune system process	2.2e-27	7.17e-24	1.31	Signalling and homeostasis	Q1 vs Q4	BP
GO:0032101	regulation of response to external stimulus	7.68e-26	2e-22	1.48	Signalling and homeostasis	Q1 vs Q4	BP
GO:0006952	defense response	2.57e-24	5.58e-21	1.4	Signalling and homeostasis	Q1 vs Q4	BP
GO:0002250	adaptive immune response	8.87e-22	1.05e-18	1.69	Signalling and homeostasis	Q1 vs Q4	BP
GO:0002682	regulation of immune system process	1.27e-21	1.28e-18	1.33	Signalling and homeostasis	Q1 vs Q4	BP
GO:0006954	inflammatory response	2.34e-20	2.03e-17	1.56	Signalling and homeostasis	Q1 vs Q4	BP
GO:0050776	regulation of immune response	9.35e-20	7.63e-17	1.39	Signalling and homeostasis	Q1 vs Q4	BP
GO:0050727	regulation of inflammatory response	8.55e-19	6.56e-16	1.56	Signalling and homeostasis	Q1 vs Q4	BP
GO:0050865	regulation of cell activation	1.17e-18	7.62e-16	1.5	Signalling and homeostasis	Q1 vs Q4	BP
GO:0002684	positive regulation of immune system process	7.19e-18	3.91e-15	1.36	Signalling and homeostasis	Q1 vs Q4	BP
GO:0031347	regulation of defense response	1.99e-14	7.03e-12	1.37	Signalling and homeostasis	Q1 vs Q4	BP
GO:0043207	response to external biotic stimulus	7.41e-13	1.61e-10	1.34	Signalling and homeostasis	Q1 vs Q4	BP
GO:0050778	positive regulation of immune response	4.39e-12	9.09e-10	1.36	Signalling and homeostasis	Q1 vs Q4	BP
GO:0002697	regulation of immune effector process	6.73e-12	1.35e-09	1.45	Signalling and homeostasis	Q1 vs Q4	BP
GO:0050863	regulation of T cell activation	7.04e-12	1.39e-09	1.5	Signalling and homeostasis	Q1 vs Q4	BP
GO:0009607	response to biotic stimulus	8.83e-12	1.69e-09	1.32	Signalling and homeostasis	Q1 vs Q4	BP
GO:0032496	response to lipopolysaccharide	1.8e-11	3.26e-09	1.53	Signalling and homeostasis	Q1 vs Q4	BP
GO:0002237	response to molecule of bacterial origin	2.24e-11	3.94e-09	1.52	Signalling and homeostasis	Q1 vs Q4	BP
GO:0065008	regulation of biological quality	9.81e-11	1.42e-08	1.14	Signalling and homeostasis	Q1 vs Q4	BP
GO:0050870	positive regulation of T cell activation	3.33e-10	4.4e-08	1.55	Signalling and homeostasis	Q1 vs Q4	BP
GO:0006959	humoral immune response	5.18e-10	6.63e-08	1.49	Signalling and homeostasis	Q1 vs Q4	BP
GO:0007165	signal transduction	6.67e-33	4.35e-29	1.23	Signalling and homeostasis	Q1 vs Q4	BP
GO:0007186	G protein-coupled receptor signaling pathway	1.36e-28	5.93e-25	1.5	Signalling and homeostasis	Q1 vs Q4	BP
GO:0051239	regulation of multicellular organismal process	5.77e-24	1.08e-20	1.23	Signalling and homeostasis	Q1 vs Q4	BP
GO:0003008	system process	1.88e-23	3.08e-20	1.37	Signalling and homeostasis	Q1 vs Q4	BP
GO:0023052	signaling	1.5e-22	2.18e-19	1.49	Signalling and homeostasis	Q1 vs Q4	BP
GO:0007155	cell adhesion	3.66e-22	4.78e-19	1.41	Signalling and homeostasis	Q1 vs Q4	BP
GO:0022610	biological adhesion	9.13e-22	9.93e-19	1.4	Signalling and homeostasis	Q1 vs Q4	BP
GO:0007166	cell surface receptor signaling pathway	3.85e-21	3.59e-18	1.27	Signalling and homeostasis	Q1 vs Q4	BP
GO:0048584	positive regulation of response to stimulus	8.66e-19	6.28e-16	1.25	Signalling and homeostasis	Q1 vs Q4	BP
GO:0051240	positive regulation of multicellular organismal process	1.89e-18	1.17e-15	1.28	Signalling and homeostasis	Q1 vs Q4	BP
GO:0007267	cell-cell signaling	1.94e-18	1.15e-15	1.47	Signalling and homeostasis	Q1 vs Q4	BP
GO:0040011	locomotion	3.77e-18	2.14e-15	1.36	Signalling and homeostasis	Q1 vs Q4	BP
GO:0048583	regulation of response to stimulus	5.16e-17	2.69e-14	1.17	Signalling and homeostasis	Q1 vs Q4	BP
GO:0050900	leukocyte migration	1.83e-16	8.86e-14	1.57	Signalling and homeostasis	Q1 vs Q4	BP
GO:0032501	multicellular organismal process	2.17e-16	1.01e-13	1.18	Signalling and homeostasis	Q1 vs Q4	BP
GO:0002694	regulation of leukocyte activation	2.82e-16	1.27e-13	1.48	Signalling and homeostasis	Q1 vs Q4	BP
GO:0016477	cell migration	4.44e-16	1.93e-13	1.36	Signalling and homeostasis	Q1 vs Q4	BP
GO:0007154	cell communication	7.13e-15	3e-12	1.36	Signalling and homeostasis	Q1 vs Q4	BP
GO:0006928	movement of cell or subcellular component	7.17e-15	2.93e-12	1.28	Signalling and homeostasis	Q1 vs Q4	BP
GO:0006935	chemotaxis	8.18e-15	3.23e-12	1.56	Signalling and homeostasis	Q1 vs Q4	BP
GO:0042330	taxis	8.18e-15	3.14e-12	1.56	Signalling and homeostasis	Q1 vs Q4	BP
GO:0048870	cell motility	9.43e-15	3.52e-12	1.33	Signalling and homeostasis	Q1 vs Q4	BP
GO:0032879	regulation of localization	1e-14	3.63e-12	1.2	Signalling and homeostasis	Q1 vs Q4	BP
GO:0098609	cell-cell adhesion	2.29e-14	7.87e-12	1.43	Signalling and homeostasis	Q1 vs Q4	BP
GO:0099537	trans-synaptic signaling	2.83e-14	9.46e-12	1.57	Signalling and homeostasis	Q1 vs Q4	BP
GO:2000026	regulation of multicellular organismal development	3.31e-14	1.08e-11	1.23	Signalling and homeostasis	Q1 vs Q4	BP
GO:0099536	synaptic signaling	4.17e-14	1.33e-11	1.56	Signalling and homeostasis	Q1 vs Q4	BP
GO:0032103	positive regulation of response to external stimulus	4.5e-14	1.4e-11	1.56	Signalling and homeostasis	Q1 vs Q4	BP
GO:0098916	anterograde trans-synaptic signaling	4.85e-14	1.47e-11	1.57	Signalling and homeostasis	Q1 vs Q4	BP
GO:0007268	chemical synaptic transmission	4.85e-14	1.44e-11	1.57	Signalling and homeostasis	Q1 vs Q4	BP
GO:0051270	regulation of cellular component movement	4.86e-14	1.41e-11	1.33	Signalling and homeostasis	Q1 vs Q4	BP
GO:0009605	response to external stimulus	5.12e-14	1.45e-11	1.27	Signalling and homeostasis	Q1 vs Q4	BP
GO:0050867	positive regulation of cell activation	5.19e-14	1.44e-11	1.51	Signalling and homeostasis	Q1 vs Q4	BP
GO:0040012	regulation of locomotion	1.28e-13	3.47e-11	1.33	Signalling and homeostasis	Q1 vs Q4	BP
GO:0072503	cellular divalent inorganic cation homeostasis	1.54e-13	4.1e-11	1.46	Signalling and homeostasis	Q1 vs Q4	BP
GO:0050877	nervous system process	1.63e-13	4.27e-11	1.36	Signalling and homeostasis	Q1 vs Q4	BP
GO:0051249	regulation of lymphocyte activation	2.09e-13	5.36e-11	1.46	Signalling and homeostasis	Q1 vs Q4	BP
GO:0030334	regulation of cell migration	3.25e-13	8.15e-11	1.34	Signalling and homeostasis	Q1 vs Q4	BP
GO:0006874	cellular calcium ion homeostasis	3.29e-13	8.11e-11	1.47	Signalling and homeostasis	Q1 vs Q4	BP
GO:0051480	regulation of cytosolic calcium ion concentration	3.44e-13	8.32e-11	1.52	Signalling and homeostasis	Q1 vs Q4	BP
GO:2000145	regulation of cell motility	4.34e-13	1.03e-10	1.33	Signalling and homeostasis	Q1 vs Q4	BP
GO:0051241	negative regulation of multicellular organismal process	5.01e-13	1.17e-10	1.29	Signalling and homeostasis	Q1 vs Q4	BP
GO:0002696	positive regulation of leukocyte activation	5.05e-13	1.16e-10	1.51	Signalling and homeostasis	Q1 vs Q4	BP
GO:0055074	calcium ion homeostasis	5.91e-13	1.33e-10	1.46	Signalling and homeostasis	Q1 vs Q4	BP
GO:0043269	regulation of ion transport	6.99e-13	1.55e-10	1.36	Signalling and homeostasis	Q1 vs Q4	BP
GO:0072507	divalent inorganic cation homeostasis	1.12e-12	2.39e-10	1.43	Signalling and homeostasis	Q1 vs Q4	BP
GO:0098742	cell-cell adhesion via plasma-membrane adhesion molecules	6.67e-12	1.36e-09	1.53	Signalling and homeostasis	Q1 vs Q4	BP
GO:0044057	regulation of system process	7.48e-12	1.46e-09	1.38	Signalling and homeostasis	Q1 vs Q4	BP
GO:0030155	regulation of cell adhesion	1.22e-11	2.28e-09	1.35	Signalling and homeostasis	Q1 vs Q4	BP
GO:0030595	leukocyte chemotaxis	2.01e-11	3.6e-09	1.7	Signalling and homeostasis	Q1 vs Q4	BP
GO:0019932	second-messenger-mediated signaling	2.49e-11	4.34e-09	1.49	Signalling and homeostasis	Q1 vs Q4	BP
GO:0007204	positive regulation of cytosolic calcium ion concentration	2.72e-11	4.67e-09	1.51	Signalling and homeostasis	Q1 vs Q4	BP
GO:0060326	cell chemotaxis	2.78e-11	4.71e-09	1.6	Signalling and homeostasis	Q1 vs Q4	BP
GO:0045785	positive regulation of cell adhesion	3.14e-11	5.26e-09	1.44	Signalling and homeostasis	Q1 vs Q4	BP
GO:0051251	positive regulation of lymphocyte activation	3.3e-11	5.46e-09	1.49	Signalling and homeostasis	Q1 vs Q4	BP
GO:0019221	cytokine-mediated signaling pathway	3.56e-11	5.74e-09	1.36	Signalling and homeostasis	Q1 vs Q4	BP
GO:0070098	chemokine-mediated signaling pathway	3.62e-11	5.75e-09	1.84	Signalling and homeostasis	Q1 vs Q4	BP
GO:0050896	response to stimulus	4.22e-11	6.64e-09	1.11	Signalling and homeostasis	Q1 vs Q4	BP
GO:0001817	regulation of cytokine production	4.91e-11	7.63e-09	1.35	Signalling and homeostasis	Q1 vs Q4	BP
GO:0023056	positive regulation of signaling	5.93e-11	9.1e-09	1.22	Signalling and homeostasis	Q1 vs Q4	BP
GO:0007187	G protein-coupled receptor signaling pathway, coupled to cyclic nucleotide second messenger	6.2e-11	9.41e-09	1.57	Signalling and homeostasis	Q1 vs Q4	BP
GO:0006875	cellular metal ion homeostasis	6.23e-11	9.34e-09	1.38	Signalling and homeostasis	Q1 vs Q4	BP
GO:0010647	positive regulation of cell communication	7.08e-11	1.05e-08	1.22	Signalling and homeostasis	Q1 vs Q4	BP
GO:0032102	negative regulation of response to external stimulus	7.5e-11	1.1e-08	1.49	Signalling and homeostasis	Q1 vs Q4	BP
GO:0098657	import into cell	1.19e-10	1.71e-08	1.36	Signalling and homeostasis	Q1 vs Q4	BP
GO:0022407	regulation of cell-cell adhesion	1.2e-10	1.71e-08	1.43	Signalling and homeostasis	Q1 vs Q4	BP
GO:0002377	immunoglobulin production	2.14e-10	2.94e-08	1.9	Signalling and homeostasis	Q1 vs Q4	BP
GO:0001819	positive regulation of cytokine production	2.25e-10	3.06e-08	1.4	Signalling and homeostasis	Q1 vs Q4	BP
GO:0050670	regulation of lymphocyte proliferation	2.49e-10	3.35e-08	1.53	Signalling and homeostasis	Q1 vs Q4	BP
GO:1903039	positive regulation of leukocyte cell-cell adhesion	3.47e-10	4.53e-08	1.52	Signalling and homeostasis	Q1 vs Q4	BP
GO:0055065	metal ion homeostasis	4.7e-10	6.07e-08	1.34	Signalling and homeostasis	Q1 vs Q4	BP
GO:0022409	positive regulation of cell-cell adhesion	5.18e-10	6.56e-08	1.49	Signalling and homeostasis	Q1 vs Q4	BP
GO:0048878	chemical homeostasis	6.22e-10	7.8e-08	1.26	Signalling and homeostasis	Q1 vs Q4	BP
GO:0003012	muscle system process	6.52e-10	8.1e-08	1.51	Signalling and homeostasis	Q1 vs Q4	BP
GO:0006811	ion transport	7.25e-10	8.93e-08	1.24	Signalling and homeostasis	Q1 vs Q4	BP
GO:0072676	lymphocyte migration	8.42e-10	1.03e-07	1.86	Signalling and homeostasis	Q1 vs Q4	BP
GO:0043062	extracellular structure organization	1.04e-18	7.16e-16	1.55	Others	Q1 vs Q4	BP
GO:0030198	extracellular matrix organization	1.13e-16	5.65e-14	1.55	Others	Q1 vs Q4	BP
GO:0051094	positive regulation of developmental process	2.09e-12	4.39e-10	1.26	Others	Q1 vs Q4	BP
GO:0051049	regulation of transport	1.38e-11	2.54e-09	1.23	Others	Q1 vs Q4	BP
GO:0050793	regulation of developmental process	3.42e-11	5.58e-09	1.17	Others	Q1 vs Q4	BP
GO:0022603	regulation of anatomical structure morphogenesis	1.45e-10	2.04e-08	1.28	Others	Q1 vs Q4	BP
GO:0032502	developmental process	2.66e-10	3.54e-08	1.11	Others	Q1 vs Q4	BP
GO:0090304	nucleic acid metabolic process	2.76e-80	3.61e-76	1.63	Biosynthesis and metabolism	Q4 vs Q1	BP
GO:0006139	nucleobase-containing compound metabolic process	4.51e-67	2.94e-63	1.51	Biosynthesis and metabolism	Q4 vs Q1	BP
GO:0046483	heterocycle metabolic process	2.58e-60	1.12e-56	1.46	Biosynthesis and metabolism	Q4 vs Q1	BP
GO:0034641	cellular nitrogen compound metabolic process	2.32e-58	7.59e-55	1.43	Biosynthesis and metabolism	Q4 vs Q1	BP
GO:0006725	cellular aromatic compound metabolic process	6.89e-58	1.8e-54	1.45	Biosynthesis and metabolism	Q4 vs Q1	BP
GO:1901360	organic cyclic compound metabolic process	7.02e-51	1.53e-47	1.4	Biosynthesis and metabolism	Q4 vs Q1	BP
GO:0044237	cellular metabolic process	1.69e-42	2.76e-39	1.21	Biosynthesis and metabolism	Q4 vs Q1	BP
GO:0016070	RNA metabolic process	2.12e-42	3.07e-39	1.58	Biosynthesis and metabolism	Q4 vs Q1	BP
GO:0006259	DNA metabolic process	5.64e-40	6.69e-37	1.71	Biosynthesis and metabolism	Q4 vs Q1	BP
GO:0044260	cellular macromolecule metabolic process	5.59e-39	6.08e-36	1.28	Biosynthesis and metabolism	Q4 vs Q1	BP
GO:0006807	nitrogen compound metabolic process	1.06e-35	1.07e-32	1.2	Biosynthesis and metabolism	Q4 vs Q1	BP
GO:0044238	primary metabolic process	2.24e-34	1.95e-31	1.18	Biosynthesis and metabolism	Q4 vs Q1	BP
GO:0043170	macromolecule metabolic process	2.18e-33	1.78e-30	1.21	Biosynthesis and metabolism	Q4 vs Q1	BP
GO:0071704	organic substance metabolic process	3.76e-30	2.45e-27	1.16	Biosynthesis and metabolism	Q4 vs Q1	BP
GO:0006396	RNA processing	1.12e-29	6.98e-27	1.66	Biosynthesis and metabolism	Q4 vs Q1	BP
GO:0044265	cellular macromolecule catabolic process	9.26e-29	5.26e-26	1.65	Biosynthesis and metabolism	Q4 vs Q1	BP
GO:0008152	metabolic process	3.65e-28	1.99e-25	1.15	Biosynthesis and metabolism	Q4 vs Q1	BP
GO:0016071	mRNA metabolic process	1.64e-26	8.57e-24	1.67	Biosynthesis and metabolism	Q4 vs Q1	BP
GO:0034645	cellular macromolecule biosynthetic process	3.34e-25	1.68e-22	1.56	Biosynthesis and metabolism	Q4 vs Q1	BP
GO:0019219	regulation of nucleobase-containing compound metabolic process	3.61e-23	1.52e-20	1.22	Biosynthesis and metabolism	Q4 vs Q1	BP
GO:0070647	protein modification by small protein conjugation or removal	3.26e-21	1.29e-18	1.52	Biosynthesis and metabolism	Q4 vs Q1	BP
GO:0009057	macromolecule catabolic process	5.62e-21	2.16e-18	1.5	Biosynthesis and metabolism	Q4 vs Q1	BP
GO:0009059	macromolecule biosynthetic process	6.75e-21	2.52e-18	1.45	Biosynthesis and metabolism	Q4 vs Q1	BP
GO:0044271	cellular nitrogen compound biosynthetic process	2.36e-20	8.12e-18	1.41	Biosynthesis and metabolism	Q4 vs Q1	BP
GO:2000112	regulation of cellular macromolecule biosynthetic process	2.45e-20	8.21e-18	1.21	Biosynthesis and metabolism	Q4 vs Q1	BP
GO:0010556	regulation of macromolecule biosynthetic process	2.51e-20	8.2e-18	1.21	Biosynthesis and metabolism	Q4 vs Q1	BP
GO:0034660	ncRNA metabolic process	3.84e-20	1.22e-17	1.71	Biosynthesis and metabolism	Q4 vs Q1	BP
GO:0043632	modification-dependent macromolecule catabolic process	2.64e-19	8.21e-17	1.67	Biosynthesis and metabolism	Q4 vs Q1	BP
GO:0051252	regulation of RNA metabolic process	6.03e-19	1.67e-16	1.21	Biosynthesis and metabolism	Q4 vs Q1	BP
GO:0019941	modification-dependent protein catabolic process	3.72e-18	9.9e-16	1.66	Biosynthesis and metabolism	Q4 vs Q1	BP
GO:0006511	ubiquitin-dependent protein catabolic process	6.28e-18	1.64e-15	1.66	Biosynthesis and metabolism	Q4 vs Q1	BP
GO:0009889	regulation of biosynthetic process	6.95e-18	1.78e-15	1.18	Biosynthesis and metabolism	Q4 vs Q1	BP
GO:0031326	regulation of cellular biosynthetic process	8e-18	2.01e-15	1.19	Biosynthesis and metabolism	Q4 vs Q1	BP
GO:0032446	protein modification by small protein conjugation	2.23e-17	5.48e-15	1.52	Biosynthesis and metabolism	Q4 vs Q1	BP
GO:0051603	proteolysis involved in cellular protein catabolic process	6.97e-17	1.68e-14	1.61	Biosynthesis and metabolism	Q4 vs Q1	BP
GO:0034470	ncRNA processing	9.36e-17	2.22e-14	1.74	Biosynthesis and metabolism	Q4 vs Q1	BP
GO:0006397	mRNA processing	6.39e-16	1.46e-13	1.63	Biosynthesis and metabolism	Q4 vs Q1	BP
GO:0018130	heterocycle biosynthetic process	1.35e-15	3e-13	1.4	Biosynthesis and metabolism	Q4 vs Q1	BP
GO:0016567	protein ubiquitination	1.46e-15	3.17e-13	1.51	Biosynthesis and metabolism	Q4 vs Q1	BP
GO:0008380	RNA splicing	3.01e-15	6.44e-13	1.66	Biosynthesis and metabolism	Q4 vs Q1	BP
GO:0000375	RNA splicing, via transesterification reactions	6.05e-15	1.25e-12	1.74	Biosynthesis and metabolism	Q4 vs Q1	BP
GO:0044267	cellular protein metabolic process	7.87e-15	1.58e-12	1.2	Biosynthesis and metabolism	Q4 vs Q1	BP
GO:0060255	regulation of macromolecule metabolic process	8.17e-15	1.62e-12	1.13	Biosynthesis and metabolism	Q4 vs Q1	BP
GO:0031323	regulation of cellular metabolic process	1.17e-14	2.24e-12	1.13	Biosynthesis and metabolism	Q4 vs Q1	BP
GO:2001141	regulation of RNA biosynthetic process	1.21e-14	2.28e-12	1.19	Biosynthesis and metabolism	Q4 vs Q1	BP
GO:0034654	nucleobase-containing compound biosynthetic process	1.27e-14	2.36e-12	1.4	Biosynthesis and metabolism	Q4 vs Q1	BP
GO:1903506	regulation of nucleic acid-templated transcription	1.41e-14	2.59e-12	1.19	Biosynthesis and metabolism	Q4 vs Q1	BP
GO:0006355	regulation of transcription, DNA-templated	1.41e-14	2.55e-12	1.19	Biosynthesis and metabolism	Q4 vs Q1	BP
GO:0000398	mRNA splicing, via spliceosome	1.88e-14	3.37e-12	1.74	Biosynthesis and metabolism	Q4 vs Q1	BP
GO:0000377	RNA splicing, via transesterification reactions with bulged adenosine as nucleophile	1.88e-14	3.32e-12	1.74	Biosynthesis and metabolism	Q4 vs Q1	BP
GO:1901576	organic substance biosynthetic process	2.02e-14	3.52e-12	1.24	Biosynthesis and metabolism	Q4 vs Q1	BP
GO:0006401	RNA catabolic process	3.92e-14	6.65e-12	1.76	Biosynthesis and metabolism	Q4 vs Q1	BP
GO:0000956	nuclear-transcribed mRNA catabolic process	4.61e-14	7.72e-12	1.86	Biosynthesis and metabolism	Q4 vs Q1	BP
GO:0006364	rRNA processing	6.65e-14	1.1e-11	1.82	Biosynthesis and metabolism	Q4 vs Q1	BP
GO:0034622	cellular protein-containing complex assembly	7.9e-14	1.29e-11	1.44	Biosynthesis and metabolism	Q4 vs Q1	BP
GO:0006402	mRNA catabolic process	9.72e-14	1.55e-11	1.8	Biosynthesis and metabolism	Q4 vs Q1	BP
GO:0044249	cellular biosynthetic process	1.3e-13	2.02e-11	1.24	Biosynthesis and metabolism	Q4 vs Q1	BP
GO:0016072	rRNA metabolic process	1.34e-13	2.05e-11	1.78	Biosynthesis and metabolism	Q4 vs Q1	BP
GO:0043412	macromolecule modification	1.43e-13	2.17e-11	1.2	Biosynthesis and metabolism	Q4 vs Q1	BP
GO:0051171	regulation of nitrogen compound metabolic process	2.22e-13	3.33e-11	1.12	Biosynthesis and metabolism	Q4 vs Q1	BP
GO:0010498	proteasomal protein catabolic process	2.7e-13	3.92e-11	1.68	Biosynthesis and metabolism	Q4 vs Q1	BP
GO:0080090	regulation of primary metabolic process	3.37e-13	4.83e-11	1.12	Biosynthesis and metabolism	Q4 vs Q1	BP
GO:0009058	biosynthetic process	3.92e-13	5.56e-11	1.23	Biosynthesis and metabolism	Q4 vs Q1	BP
GO:0019438	aromatic compound biosynthetic process	5.29e-13	7.42e-11	1.36	Biosynthesis and metabolism	Q4 vs Q1	BP
GO:0019222	regulation of metabolic process	1.16e-12	1.54e-10	1.11	Biosynthesis and metabolism	Q4 vs Q1	BP
GO:0043161	proteasome-mediated ubiquitin-dependent protein catabolic process	1.26e-12	1.66e-10	1.68	Biosynthesis and metabolism	Q4 vs Q1	BP
GO:0032774	RNA biosynthetic process	2.09e-12	2.7e-10	1.51	Biosynthesis and metabolism	Q4 vs Q1	BP
GO:1901575	organic substance catabolic process	2.84e-12	3.63e-10	1.26	Biosynthesis and metabolism	Q4 vs Q1	BP
GO:0006464	cellular protein modification process	6.65e-12	8.27e-10	1.19	Biosynthesis and metabolism	Q4 vs Q1	BP
GO:0036211	protein modification process	6.65e-12	8.19e-10	1.19	Biosynthesis and metabolism	Q4 vs Q1	BP
GO:0034655	nucleobase-containing compound catabolic process	1.09e-11	1.25e-09	1.53	Biosynthesis and metabolism	Q4 vs Q1	BP
GO:0071826	ribonucleoprotein complex subunit organization	1.32e-11	1.46e-09	1.71	Biosynthesis and metabolism	Q4 vs Q1	BP
GO:1901362	organic cyclic compound biosynthetic process	1.59e-11	1.72e-09	1.31	Biosynthesis and metabolism	Q4 vs Q1	BP
GO:0010605	negative regulation of macromolecule metabolic process	1.89e-11	1.99e-09	1.19	Biosynthesis and metabolism	Q4 vs Q1	BP
GO:0000184	nuclear-transcribed mRNA catabolic process, nonsense-mediated decay	4.37e-11	4.39e-09	1.92	Biosynthesis and metabolism	Q4 vs Q1	BP
GO:0090305	nucleic acid phosphodiester bond hydrolysis	7.99e-11	7.9e-09	1.62	Biosynthesis and metabolism	Q4 vs Q1	BP
GO:0045935	positive regulation of nucleobase-containing compound metabolic process	1.01e-10	9.8e-09	1.21	Biosynthesis and metabolism	Q4 vs Q1	BP
GO:0044248	cellular catabolic process	1.12e-10	1.08e-08	1.24	Biosynthesis and metabolism	Q4 vs Q1	BP
GO:0030163	protein catabolic process	1.32e-10	1.26e-08	1.54	Biosynthesis and metabolism	Q4 vs Q1	BP
GO:0022618	ribonucleoprotein complex assembly	2.01e-10	1.86e-08	1.69	Biosynthesis and metabolism	Q4 vs Q1	BP
GO:0045934	negative regulation of nucleobase-containing compound metabolic process	4.52e-10	3.93e-08	1.24	Biosynthesis and metabolism	Q4 vs Q1	BP
GO:0071840	cellular component organization or biogenesis	4.54e-10	3.92e-08	1.11	Biosynthesis and metabolism	Q4 vs Q1	BP
GO:0018205	peptidyl-lysine modification	7.4e-10	6.23e-08	1.58	Biosynthesis and metabolism	Q4 vs Q1	BP
GO:2000113	negative regulation of cellular macromolecule biosynthetic process	7.43e-10	6.21e-08	1.24	Biosynthesis and metabolism	Q4 vs Q1	BP
GO:0010468	regulation of gene expression	7.26e-15	1.48e-12	1.16	Biosynthesis and metabolism	Q4 vs Q1	BP
GO:0010629	negative regulation of gene expression	7.73e-12	9.25e-10	1.24	Biosynthesis and metabolism	Q4 vs Q1	BP
GO:0010608	posttranscriptional regulation of gene expression	3.51e-10	3.14e-08	1.47	Biosynthesis and metabolism	Q4 vs Q1	BP
GO:0022402	cell cycle process	1.77e-46	3.29e-43	1.65	Cell proliferation	Q4 vs Q1	BP
GO:1903047	mitotic cell cycle process	5.87e-41	7.66e-38	1.74	Cell proliferation	Q4 vs Q1	BP
GO:0051726	regulation of cell cycle	9.09e-29	5.39e-26	1.49	Cell proliferation	Q4 vs Q1	BP
GO:0010564	regulation of cell cycle process	2.1e-24	1.01e-21	1.57	Cell proliferation	Q4 vs Q1	BP
GO:0051301	cell division	2.15e-24	1e-21	1.72	Cell proliferation	Q4 vs Q1	BP
GO:0007346	regulation of mitotic cell cycle	6.14e-24	2.76e-21	1.6	Cell proliferation	Q4 vs Q1	BP
GO:0007049	cell cycle	2.23e-20	7.87e-18	1.64	Cell proliferation	Q4 vs Q1	BP
GO:0044772	mitotic cell cycle phase transition	3.74e-19	1.14e-16	1.75	Cell proliferation	Q4 vs Q1	BP
GO:0044770	cell cycle phase transition	4.59e-19	1.36e-16	1.74	Cell proliferation	Q4 vs Q1	BP
GO:1901990	regulation of mitotic cell cycle phase transition	4.67e-19	1.35e-16	1.66	Cell proliferation	Q4 vs Q1	BP
GO:1901987	regulation of cell cycle phase transition	1.38e-18	3.75e-16	1.64	Cell proliferation	Q4 vs Q1	BP
GO:0007088	regulation of mitotic nuclear division	5.77e-15	1.21e-12	1.83	Cell proliferation	Q4 vs Q1	BP
GO:0045786	negative regulation of cell cycle	7.95e-14	1.28e-11	1.5	Cell proliferation	Q4 vs Q1	BP
GO:0051783	regulation of nuclear division	8.19e-13	1.14e-10	1.73	Cell proliferation	Q4 vs Q1	BP
GO:0010948	negative regulation of cell cycle process	8.3e-13	1.14e-10	1.63	Cell proliferation	Q4 vs Q1	BP
GO:0007051	spindle organization	9.16e-13	1.23e-10	1.82	Cell proliferation	Q4 vs Q1	BP
GO:1903046	meiotic cell cycle process	7.58e-12	9.25e-10	1.72	Cell proliferation	Q4 vs Q1	BP
GO:0090068	positive regulation of cell cycle process	8.31e-12	9.86e-10	1.59	Cell proliferation	Q4 vs Q1	BP
GO:0045787	positive regulation of cell cycle	1e-11	1.18e-09	1.51	Cell proliferation	Q4 vs Q1	BP
GO:0007059	chromosome segregation	1.04e-11	1.22e-09	1.81	Cell proliferation	Q4 vs Q1	BP
GO:0033047	regulation of mitotic sister chromatid segregation	1.17e-11	1.32e-09	2.01	Cell proliferation	Q4 vs Q1	BP
GO:1902749	regulation of cell cycle G2/M phase transition	1.32e-11	1.47e-09	1.71	Cell proliferation	Q4 vs Q1	BP
GO:0051983	regulation of chromosome segregation	1.39e-11	1.52e-09	1.89	Cell proliferation	Q4 vs Q1	BP
GO:0033045	regulation of sister chromatid segregation	1.5e-11	1.63e-09	1.96	Cell proliferation	Q4 vs Q1	BP
GO:0045930	negative regulation of mitotic cell cycle	1.61e-11	1.71e-09	1.61	Cell proliferation	Q4 vs Q1	BP
GO:1905818	regulation of chromosome separation	2.36e-11	2.45e-09	2.01	Cell proliferation	Q4 vs Q1	BP
GO:0010965	regulation of mitotic sister chromatid separation	2.36e-11	2.43e-09	2.01	Cell proliferation	Q4 vs Q1	BP
GO:0000075	cell cycle checkpoint	4.28e-11	4.33e-09	1.83	Cell proliferation	Q4 vs Q1	BP
GO:0010389	regulation of G2/M transition of mitotic cell cycle	6.08e-11	6.06e-09	1.72	Cell proliferation	Q4 vs Q1	BP
GO:0000278	mitotic cell cycle	1.12e-10	1.08e-08	1.76	Cell proliferation	Q4 vs Q1	BP
GO:0030071	regulation of mitotic metaphase/anaphase transition	1.94e-10	1.82e-08	2.01	Cell proliferation	Q4 vs Q1	BP
GO:1902099	regulation of metaphase/anaphase transition of cell cycle	1.94e-10	1.81e-08	2.01	Cell proliferation	Q4 vs Q1	BP
GO:0044843	cell cycle G1/S phase transition	2.67e-10	2.45e-08	1.82	Cell proliferation	Q4 vs Q1	BP
GO:0000086	G2/M transition of mitotic cell cycle	2.81e-10	2.56e-08	1.77	Cell proliferation	Q4 vs Q1	BP
GO:0044839	cell cycle G2/M phase transition	2.81e-10	2.54e-08	1.77	Cell proliferation	Q4 vs Q1	BP
GO:1901988	negative regulation of cell cycle phase transition	3.8e-10	3.35e-08	1.66	Cell proliferation	Q4 vs Q1	BP
GO:0000082	G1/S transition of mitotic cell cycle	4.89e-10	4.2e-08	1.81	Cell proliferation	Q4 vs Q1	BP
GO:1901991	negative regulation of mitotic cell cycle phase transition	6.2e-10	5.29e-08	1.67	Cell proliferation	Q4 vs Q1	BP
GO:0006260	DNA replication	5.36e-19	1.52e-16	1.93	Cell proliferation	Q4 vs Q1	BP
GO:0051276	chromosome organization	4.15e-32	3.18e-29	1.84	DNA and chromatin organization	Q4 vs Q1	BP
GO:0006281	DNA repair	1.56e-31	1.13e-28	1.79	DNA and chromatin organization	Q4 vs Q1	BP
GO:0006325	chromatin organization	5.33e-31	3.66e-28	1.69	DNA and chromatin organization	Q4 vs Q1	BP
GO:0033044	regulation of chromosome organization	3.83e-16	8.92e-14	1.66	DNA and chromatin organization	Q4 vs Q1	BP
GO:0065004	protein-DNA complex assembly	7.9e-16	1.78e-13	1.91	DNA and chromatin organization	Q4 vs Q1	BP
GO:0016569	covalent chromatin modification	8.55e-15	1.67e-12	1.64	DNA and chromatin organization	Q4 vs Q1	BP
GO:0016570	histone modification	2.36e-14	4.05e-12	1.63	DNA and chromatin organization	Q4 vs Q1	BP
GO:0034728	nucleosome organization	1.13e-13	1.78e-11	1.93	DNA and chromatin organization	Q4 vs Q1	BP
GO:0071103	DNA conformation change	3.1e-12	3.93e-10	1.82	DNA and chromatin organization	Q4 vs Q1	BP
GO:0032508	DNA duplex unwinding	7.59e-12	9.17e-10	1.96	DNA and chromatin organization	Q4 vs Q1	BP
GO:0006338	chromatin remodeling	1.1e-11	1.25e-09	1.77	DNA and chromatin organization	Q4 vs Q1	BP
GO:0006310	DNA recombination	1.59e-11	1.7e-09	1.69	DNA and chromatin organization	Q4 vs Q1	BP
GO:0032392	DNA geometric change	2.26e-11	2.36e-09	1.92	DNA and chromatin organization	Q4 vs Q1	BP
GO:0032200	telomere organization	1.62e-10	1.54e-08	1.91	DNA and chromatin organization	Q4 vs Q1	BP
GO:0000723	telomere maintenance	3.12e-10	2.81e-08	1.91	DNA and chromatin organization	Q4 vs Q1	BP
GO:0043044	ATP-dependent chromatin remodeling	8.64e-10	7.09e-08	1.95	DNA and chromatin organization	Q4 vs Q1	BP
GO:0006974	cellular response to DNA damage stimulus	1.19e-35	1.11e-32	1.7	DNA and chromatin organization	Q4 vs Q1	BP
GO:0033554	cellular response to stress	2.22e-23	9.64e-21	1.39	Other	Q4 vs Q1	BP
GO:0006996	organelle organization	4.33e-23	1.77e-20	1.31	Other	Q4 vs Q1	BP
GO:0071824	protein-DNA complex subunit organization	1.89e-20	6.86e-18	1.93	DNA and chromatin organization	Q4 vs Q1	BP
GO:0006913	nucleocytoplasmic transport	2.66e-13	3.94e-11	1.74	Other	Q4 vs Q1	BP
GO:0051169	nuclear transport	2.66e-13	3.9e-11	1.74	Other	Q4 vs Q1	BP
GO:0033365	protein localization to organelle	9.03e-13	1.23e-10	1.47	Other	Q4 vs Q1	BP
GO:0072594	establishment of protein localization to organelle	1.73e-12	2.25e-10	1.59	Other	Q4 vs Q1	BP
GO:0051641	cellular localization	3.27e-12	4.1e-10	1.24	Other	Q4 vs Q1	BP
GO:0046907	intracellular transport	1.07e-11	1.24e-09	1.31	Other	Q4 vs Q1	BP
GO:0007017	microtubule-based process	3.49e-11	3.56e-09	1.39	Other	Q4 vs Q1	BP
GO:0019083	viral transcription	8.43e-11	8.27e-09	1.91	Other	Q4 vs Q1	BP
GO:0006302	double-strand break repair	3.66e-10	3.25e-08	1.68	DNA and chromatin organization	Q4 vs Q1	BP
GO:0006886	intracellular protein transport	4.37e-10	3.83e-08	1.39	Other	Q4 vs Q1	BP
GO:0051168	nuclear export	6.87e-10	5.82e-08	1.79	Other	Q4 vs Q1	BP
GO:0000226	microtubule cytoskeleton organization	8.32e-10	6.92e-08	1.46	Other	Q4 vs Q1	BP
GO:0045047	protein targeting to ER	8.64e-10	7.14e-08	1.95	Other	Q4 vs Q1	BP
GO:0043933	protein-containing complex subunit organization	9.07e-10	7.4e-08	1.25	Other	Q4 vs Q1	BP
GO:0038023	signaling receptor activity	4.95e-46	1.72e-42	1.58	signaling receptor activity	Q1 vs Q4	MF
GO:0060089	molecular transducer activity	4.49e-42	7.82e-39	1.55	molecular transducer activity	Q1 vs Q4	MF
GO:0004888	transmembrane signaling receptor activity	2.35e-38	2.72e-35	1.59	transmembrane signaling receptor activity	Q1 vs Q4	MF
GO:0005102	signaling receptor binding	3.06e-24	2.66e-21	1.34	signaling receptor binding	Q1 vs Q4	MF
GO:0004930	G protein-coupled receptor activity	1.17e-22	8.17e-20	1.64	G protein-coupled receptor activity	Q1 vs Q4	MF
GO:0030545	receptor regulator activity	3.63e-18	2.11e-15	1.49	receptor regulator activity	Q1 vs Q4	MF
GO:0048018	receptor ligand activity	1.82e-16	9.05e-14	1.48	receptor ligand activity	Q1 vs Q4	MF
GO:0022839	ion gated channel activity	8.27e-13	3.6e-10	1.53	ion gated channel activity	Q1 vs Q4	MF
GO:0001653	peptide receptor activity	1.3e-12	5.02e-10	1.72	peptide receptor activity	Q1 vs Q4	MF
GO:0022838	substrate-specific channel activity	2.01e-12	6.99e-10	1.47	substrate-specific channel activity	Q1 vs Q4	MF
GO:0008528	G protein-coupled peptide receptor activity	3.91e-12	1.24e-09	1.71	G protein-coupled peptide receptor activity	Q1 vs Q4	MF
GO:0015318	inorganic molecular entity transmembrane transporter activity	4.06e-12	1.18e-09	1.33	inorganic molecular entity transmembrane transporter activity	Q1 vs Q4	MF
GO:0005216	ion channel activity	6.05e-12	1.62e-09	1.47	ion channel activity	Q1 vs Q4	MF
GO:0005201	extracellular matrix structural constituent	6.51e-12	1.62e-09	1.64	extracellular matrix structural constituent	Q1 vs Q4	MF
GO:0005261	cation channel activity	1.04e-11	2.41e-09	1.53	cation channel activity	Q1 vs Q4	MF
GO:0005125	cytokine activity	1.07e-11	2.32e-09	1.56	cytokine activity	Q1 vs Q4	MF
GO:0022836	gated channel activity	1.07e-11	2.2e-09	1.5	gated channel activity	Q1 vs Q4	MF
GO:0022890	inorganic cation transmembrane transporter activity	1.59e-11	3.08e-09	1.4	inorganic cation transmembrane transporter activity	Q1 vs Q4	MF
GO:0003823	antigen binding	3.26e-11	5.98e-09	1.82	antigen binding	Q1 vs Q4	MF
GO:0046873	metal ion transmembrane transporter activity	4.6e-11	8e-09	1.44	metal ion transmembrane transporter activity	Q1 vs Q4	MF
GO:0022803	passive transmembrane transporter activity	9.07e-11	1.5e-08	1.41	passive transmembrane transporter activity	Q1 vs Q4	MF
GO:0015267	channel activity	1.3e-10	2.06e-08	1.41	channel activity	Q1 vs Q4	MF
GO:0019955	cytokine binding	1.35e-10	2.04e-08	1.72	cytokine binding	Q1 vs Q4	MF
GO:0005509	calcium ion binding	2.27e-10	3.3e-08	1.32	calcium ion binding	Q1 vs Q4	MF
GO:0008009	chemokine activity	2.44e-10	3.4e-08	1.99	chemokine activity	Q1 vs Q4	MF
GO:0005539	glycosaminoglycan binding	5.76e-10	7.71e-08	1.51	glycosaminoglycan binding	Q1 vs Q4	MF
GO:0008324	cation transmembrane transporter activity	6.43e-10	8.29e-08	1.34	cation transmembrane transporter activity	Q1 vs Q4	MF
GO:0042379	chemokine receptor binding	7.79e-10	9.68e-08	1.89	chemokine receptor binding	Q1 vs Q4	MF
GO:0015075	ion transmembrane transporter activity	2.57e-09	3.09e-07	1.28	ion transmembrane transporter activity	Q1 vs Q4	MF
GO:0005244	voltage-gated ion channel activity	4.57e-09	5.31e-07	1.55	voltage-gated ion channel activity	Q1 vs Q4	MF
GO:0022832	voltage-gated channel activity	4.57e-09	5.14e-07	1.55	voltage-gated channel activity	Q1 vs Q4	MF
GO:0005178	integrin binding	6.87e-09	7.47e-07	1.66	integrin binding	Q1 vs Q4	MF
GO:0015077	monovalent inorganic cation transmembrane transporter activity	7.58e-09	8e-07	1.41	monovalent inorganic cation transmembrane transporter activity	Q1 vs Q4	MF
GO:0004896	cytokine receptor activity	1.19e-08	1.22e-06	1.73	cytokine receptor activity	Q1 vs Q4	MF
GO:0048020	CCR chemokine receptor binding	1.56e-08	1.56e-06	1.99	CCR chemokine receptor binding	Q1 vs Q4	MF
GO:0022857	transmembrane transporter activity	2.02e-08	1.95e-06	1.24	transmembrane transporter activity	Q1 vs Q4	MF
GO:0005126	cytokine receptor binding	3.16e-08	2.98e-06	1.48	cytokine receptor binding	Q1 vs Q4	MF
GO:0005215	transporter activity	3.61e-08	3.3e-06	1.22	transporter activity	Q1 vs Q4	MF
GO:0030594	neurotransmitter receptor activity	4.98e-08	4.44e-06	1.67	neurotransmitter receptor activity	Q1 vs Q4	MF
GO:0022843	voltage-gated cation channel activity	5.2e-08	4.52e-06	1.61	voltage-gated cation channel activity	Q1 vs Q4	MF
GO:0015370	solute:sodium symporter activity	2.32e-07	1.97e-05	1.76	solute:sodium symporter activity	Q1 vs Q4	MF
GO:0001664	G protein-coupled receptor binding	2.45e-07	2.03e-05	1.42	G protein-coupled receptor binding	Q1 vs Q4	MF
GO:0008289	lipid binding	2.92e-07	2.36e-05	1.27	lipid binding	Q1 vs Q4	MF
GO:0015293	symporter activity	3.15e-07	2.49e-05	1.57	symporter activity	Q1 vs Q4	MF
GO:0022835	transmitter-gated channel activity	4.02e-07	3.11e-05	1.82	transmitter-gated channel activity	Q1 vs Q4	MF
GO:0022824	transmitter-gated ion channel activity	4.02e-07	3.04e-05	1.82	transmitter-gated ion channel activity	Q1 vs Q4	MF
GO:0098960	postsynaptic neurotransmitter receptor activity	4.56e-07	3.37e-05	1.86	postsynaptic neurotransmitter receptor activity	Q1 vs Q4	MF
GO:0019956	chemokine binding	4.99e-07	3.62e-05	1.99	chemokine binding	Q1 vs Q4	MF
GO:0099529	neurotransmitter receptor activity involved in regulation of postsynaptic membrane potential	8.53e-07	6.06e-05	1.86	neurotransmitter receptor activity involved in regulation of postsynaptic membrane potential	Q1 vs Q4	MF
GO:0098772	molecular function regulator	9.11e-07	6.34e-05	1.16	molecular function regulator	Q1 vs Q4	MF
GO:0003676	nucleic acid binding	1.4e-61	4.86e-58	1.39	nucleic acid binding	Q4 vs Q1	MF
GO:0003723	RNA binding	1.72e-52	3e-49	1.61	RNA binding	Q4 vs Q1	MF
GO:1901363	heterocyclic compound binding	4.96e-49	5.76e-46	1.26	heterocyclic compound binding	Q4 vs Q1	MF
GO:0097159	organic cyclic compound binding	1.15e-45	9.97e-43	1.25	organic cyclic compound binding	Q4 vs Q1	MF
GO:0003677	DNA binding	1.54e-22	1.08e-19	1.29	DNA binding	Q4 vs Q1	MF
GO:0005515	protein binding	6.26e-15	3.63e-12	1.05	protein binding	Q4 vs Q1	MF
GO:0042393	histone binding	2.2e-13	1.09e-10	1.75	histone binding	Q4 vs Q1	MF
GO:0140097	catalytic activity, acting on DNA	7.58e-12	3.3e-09	1.72	catalytic activity, acting on DNA	Q4 vs Q1	MF
GO:0005488	binding	5.71e-11	2.21e-08	1.03	binding	Q4 vs Q1	MF
GO:0003682	chromatin binding	1.12e-10	3.9e-08	1.41	chromatin binding	Q4 vs Q1	MF
GO:0003712	transcription coregulator activity	6.62e-10	2.1e-07	1.46	transcription coregulator activity	Q4 vs Q1	MF
GO:0003824	catalytic activity	1.21e-09	3.5e-07	1.11	catalytic activity	Q4 vs Q1	MF
GO:0008094	DNA-dependent ATPase activity	1.69e-09	4.54e-07	1.95	DNA-dependent ATPase activity	Q4 vs Q1	MF
GO:0003678	DNA helicase activity	1.69e-09	4.21e-07	1.95	DNA helicase activity	Q4 vs Q1	MF
GO:0019787	ubiquitin-like protein transferase activity	2.38e-09	5.51e-07	1.48	ubiquitin-like protein transferase activity	Q4 vs Q1	MF
GO:0004842	ubiquitin-protein transferase activity	2.47e-09	5.37e-07	1.49	ubiquitin-protein transferase activity	Q4 vs Q1	MF
GO:0016740	transferase activity	3.49e-09	7.15e-07	1.2	transferase activity	Q4 vs Q1	MF
GO:0005524	ATP binding	1.05e-08	2.02e-06	1.22	ATP binding	Q4 vs Q1	MF
GO:0003735	structural constituent of ribosome	1.26e-08	2.31e-06	1.82	structural constituent of ribosome	Q4 vs Q1	MF
GO:0003729	mRNA binding	2.37e-08	4.12e-06	1.51	mRNA binding	Q4 vs Q1	MF
GO:0030554	adenyl nucleotide binding	4.37e-08	7.25e-06	1.21	adenyl nucleotide binding	Q4 vs Q1	MF
GO:0000166	nucleotide binding	5.04e-08	7.98e-06	1.18	nucleotide binding	Q4 vs Q1	MF
GO:1901265	nucleoside phosphate binding	5.04e-08	7.63e-06	1.18	nucleoside phosphate binding	Q4 vs Q1	MF
GO:0004386	helicase activity	6.43e-08	9.33e-06	1.64	helicase activity	Q4 vs Q1	MF
GO:0032559	adenyl ribonucleotide binding	6.7e-08	9.32e-06	1.21	adenyl ribonucleotide binding	Q4 vs Q1	MF
GO:0035639	purine ribonucleoside triphosphate binding	7.21e-08	9.66e-06	1.19	purine ribonucleoside triphosphate binding	Q4 vs Q1	MF
GO:0043021	ribonucleoprotein complex binding	7.71e-08	9.94e-06	1.81	ribonucleoprotein complex binding	Q4 vs Q1	MF
GO:0003697	single-stranded DNA binding	8.42e-08	1.05e-05	1.73	single-stranded DNA binding	Q4 vs Q1	MF
GO:0140098	catalytic activity, acting on RNA	1.65e-07	1.99e-05	1.48	catalytic activity, acting on RNA	Q4 vs Q1	MF
GO:0003713	transcription coactivator activity	2.95e-07	3.42e-05	1.52	transcription coactivator activity	Q4 vs Q1	MF
GO:0032553	ribonucleotide binding	3.28e-07	3.69e-05	1.18	ribonucleotide binding	Q4 vs Q1	MF
GO:0017076	purine nucleotide binding	3.84e-07	4.18e-05	1.17	purine nucleotide binding	Q4 vs Q1	MF
GO:0140110	transcription regulator activity	4.36e-07	4.6e-05	1.17	transcription regulator activity	Q4 vs Q1	MF
GO:0140030	modification-dependent protein binding	4.41e-07	4.51e-05	1.71	modification-dependent protein binding	Q4 vs Q1	MF
GO:0043565	sequence-specific DNA binding	4.86e-07	4.84e-05	1.18	sequence-specific DNA binding	Q4 vs Q1	MF
GO:0032555	purine ribonucleotide binding	5.4e-07	5.23e-05	1.17	purine ribonucleotide binding	Q4 vs Q1	MF
GO:0008134	transcription factor binding	5.77e-07	5.43e-05	1.3	transcription factor binding	Q4 vs Q1	MF
GO:0003674	molecular_function	7.09e-07	6.49e-05	1.01	molecular_function	Q4 vs Q1	MF
GO:0003690	double-stranded DNA binding	8.28e-07	7.39e-05	1.18	double-stranded DNA binding	Q4 vs Q1	MF
