## Supplementary material for "Gene functions determine stochastic or adaptive futile transcription in cancers through deregulated start site deployments": Table S14

### Sheet: Table_S14
GO Term	Description	P-value	FDR q-value	Enrichment	Assigned term	Comparison	Ontology	Parameter
GO:0090304	nucleic acid metabolic process	1.27e-39	1.55e-35	1.54	Biosynthesis and metabolism	Q1 vs Q4	BP	vd/cH
GO:0046483	heterocycle metabolic process	8.92e-35	3.64e-31	1.41	Biosynthesis and metabolism	Q1 vs Q4	BP	vd/cH
GO:0006139	nucleobase-containing compound metabolic process	3.41e-34	1.05e-30	1.43	Biosynthesis and metabolism	Q1 vs Q4	BP	vd/cH
GO:0006725	cellular aromatic compound metabolic process	1.68e-30	3.43e-27	1.38	Biosynthesis and metabolism	Q1 vs Q4	BP	vd/cH
GO:0034641	cellular nitrogen compound metabolic process	2.37e-28	4.15e-25	1.34	Biosynthesis and metabolism	Q1 vs Q4	BP	vd/cH
GO:1901360	organic cyclic compound metabolic process	9.93e-28	1.52e-24	1.34	Biosynthesis and metabolism	Q1 vs Q4	BP	vd/cH
GO:0006259	DNA metabolic process	6.98e-27	8.55e-24	1.67	Biosynthesis and metabolism	Q1 vs Q4	BP	vd/cH
GO:0044260	cellular macromolecule metabolic process	7.75e-27	8.63e-24	1.26	Biosynthesis and metabolism	Q1 vs Q4	BP	vd/cH
GO:0044237	cellular metabolic process	2.4e-26	2.45e-23	1.18	Biosynthesis and metabolism	Q1 vs Q4	BP	vd/cH
GO:0044238	primary metabolic process	3.3e-21	2.88e-18	1.16	Biosynthesis and metabolism	Q1 vs Q4	BP	vd/cH
GO:0006807	nitrogen compound metabolic process	3.49e-21	2.85e-18	1.17	Biosynthesis and metabolism	Q1 vs Q4	BP	vd/cH
GO:0071704	organic substance metabolic process	1.03e-19	7.03e-17	1.15	Biosynthesis and metabolism	Q1 vs Q4	BP	vd/cH
GO:0008152	metabolic process	4.64e-19	2.7e-16	1.14	Biosynthesis and metabolism	Q1 vs Q4	BP	vd/cH
GO:0043170	macromolecule metabolic process	1.08e-18	5.77e-16	1.18	Biosynthesis and metabolism	Q1 vs Q4	BP	vd/cH
GO:0016070	RNA metabolic process	3.09e-18	1.58e-15	1.46	Biosynthesis and metabolism	Q1 vs Q4	BP	vd/cH
GO:0044265	cellular macromolecule catabolic process	1.99e-15	8.72e-13	1.56	Biosynthesis and metabolism	Q1 vs Q4	BP	vd/cH
GO:0034645	cellular macromolecule biosynthetic process	1.57e-13	6.02e-11	1.45	Biosynthesis and metabolism	Q1 vs Q4	BP	vd/cH
GO:0044267	cellular protein metabolic process	8.67e-13	3.03e-10	1.21	Biosynthesis and metabolism	Q1 vs Q4	BP	vd/cH
GO:1901576	organic substance biosynthetic process	2.22e-12	7.57e-10	1.25	Biosynthesis and metabolism	Q1 vs Q4	BP	vd/cH
GO:0019219	regulation of nucleobase-containing compound metabolic process	3.16e-12	1.05e-09	1.17	Biosynthesis and metabolism	Q1 vs Q4	BP	vd/cH
GO:0044271	cellular nitrogen compound biosynthetic process	4.68e-12	1.51e-09	1.34	Biosynthesis and metabolism	Q1 vs Q4	BP	vd/cH
GO:0043412	macromolecule modification	6.35e-12	2e-09	1.21	Biosynthesis and metabolism	Q1 vs Q4	BP	vd/cH
GO:0022402	cell cycle process	6.03e-37	3.69e-33	1.67	Cell proliferation	Q1 vs Q4	BP	vd/cH
GO:1903047	mitotic cell cycle process	1.71e-32	4.19e-29	1.76	Cell proliferation	Q1 vs Q4	BP	vd/cH
GO:0051726	regulation of cell cycle	8.81e-21	6.35e-18	1.46	Cell proliferation	Q1 vs Q4	BP	vd/cH
GO:0051301	cell division	4.27e-17	2.09e-14	1.67	Cell proliferation	Q1 vs Q4	BP	vd/cH
GO:0010564	regulation of cell cycle process	1.08e-15	5.11e-13	1.51	Cell proliferation	Q1 vs Q4	BP	vd/cH
GO:0007346	regulation of mitotic cell cycle	1.86e-15	8.44e-13	1.55	Cell proliferation	Q1 vs Q4	BP	vd/cH
GO:0044770	cell cycle phase transition	6.69e-15	2.82e-12	1.77	Cell proliferation	Q1 vs Q4	BP	vd/cH
GO:0044772	mitotic cell cycle phase transition	2.14e-14	8.74e-12	1.76	Cell proliferation	Q1 vs Q4	BP	vd/cH
GO:0045786	negative regulation of cell cycle	4.92e-13	1.77e-10	1.53	Cell proliferation	Q1 vs Q4	BP	vd/cH
GO:1901990	regulation of mitotic cell cycle phase transition	9.08e-12	2.78e-09	1.6	Cell proliferation	Q1 vs Q4	BP	vd/cH
GO:0007049	cell cycle	9.19e-12	2.75e-09	1.56	Cell proliferation	Q1 vs Q4	BP	vd/cH
GO:0006974	cellular response to DNA damage stimulus	3.75e-27	5.11e-24	1.71	DNA and chromatin organization	Q1 vs Q4	BP	vd/cH
GO:0006281	DNA repair	3.33e-24	3.13e-21	1.79	DNA and chromatin organization	Q1 vs Q4	BP	vd/cH
GO:0051276	chromosome organization	5.99e-21	4.59e-18	1.78	DNA and chromatin organization	Q1 vs Q4	BP	vd/cH
GO:0006325	chromatin organization	1.52e-19	9.77e-17	1.65	DNA and chromatin organization	Q1 vs Q4	BP	vd/cH
GO:0033044	regulation of chromosome organization	3.46e-13	1.29e-10	1.71	DNA and chromatin organization	Q1 vs Q4	BP	vd/cH
GO:0016569	covalent chromatin modification	9.77e-12	2.85e-09	1.68	DNA and chromatin organization	Q1 vs Q4	BP	vd/cH
GO:0033554	cellular response to stress	2.58e-19	1.58e-16	1.4	Others	Q1 vs Q4	BP	vd/cH
GO:0006996	organelle organization	9.02e-19	5.02e-16	1.31	Others	Q1 vs Q4	BP	vd/cH
GO:0070647	protein modification by small protein conjugation or removal	5.87e-14	2.32e-11	1.47	Others	Q1 vs Q4	BP	vd/cH
GO:0003008	system process	5.77e-15	1.77e-11	1.31	Others	Q4 vs Q1	BP	vd/cH
GO:0032501	multicellular organismal process	1.32e-16	5.4e-13	1.2	Others	Q4 vs Q1	BP	vd/cH
GO:0006952	defense response	3.91e-12	3.68e-09	1.31	Signalling and homeostasis	Q4 vs Q1	BP	vd/cH
GO:0006954	inflammatory response	1.86e-12	1.9e-09	1.48	Signalling and homeostasis	Q4 vs Q1	BP	vd/cH
GO:0043062	extracellular structure organization	7.04e-13	7.84e-10	1.5	Signalling and homeostasis	Q4 vs Q1	BP	vd/cH
GO:0022610	biological adhesion	5.94e-13	7.28e-10	1.33	Signalling and homeostasis	Q4 vs Q1	BP	vd/cH
GO:0007155	cell adhesion	5.27e-13	7.17e-10	1.33	Signalling and homeostasis	Q4 vs Q1	BP	vd/cH
GO:0002376	immune system process	6.81e-14	1.04e-10	1.24	Signalling and homeostasis	Q4 vs Q1	BP	vd/cH
GO:0007165	signal transduction	6.33e-14	1.11e-10	1.15	Signalling and homeostasis	Q4 vs Q1	BP	vd/cH
GO:0023052	signaling	5.85e-14	1.2e-10	1.4	Signalling and homeostasis	Q4 vs Q1	BP	vd/cH
GO:0007166	cell surface receptor signaling pathway	3.26e-14	7.99e-11	1.24	Signalling and homeostasis	Q4 vs Q1	BP	vd/cH
GO:0007186	G protein-coupled receptor signaling pathway	1.25e-17	7.66e-14	1.43	Signalling and homeostasis	Q4 vs Q1	BP	vd/cH
GO:0006955	immune response	3.56e-19	4.37e-15	1.41	Signalling and homeostasis	Q4 vs Q1	BP	vd/cH
GO:1901363	heterocyclic compound binding	2.91e-34	9.44e-31	1.25	DNA or RNA binding	Q1 vs Q4	MF	vd/cH
GO:0097159	organic cyclic compound binding	2.66e-33	4.32e-30	1.25	DNA or RNA binding	Q1 vs Q4	MF	vd/cH
GO:0003676	nucleic acid binding	1.2e-32	1.3e-29	1.34	DNA or RNA binding	Q1 vs Q4	MF	vd/cH
GO:0003723	RNA binding	2e-20	1.62e-17	1.47	DNA or RNA binding	Q1 vs Q4	MF	vd/cH
GO:0003677	DNA binding	2.15e-18	1.4e-15	1.3	DNA or RNA binding	Q1 vs Q4	MF	vd/cH
GO:0038023	signaling receptor activity	1.12e-30	3.62e-27	1.48	Signal transduction	Q4 vs Q1	MF	vd/cH
GO:0060089	molecular transducer activity	4.5e-28	7.29e-25	1.45	Signal transduction	Q4 vs Q1	MF	vd/cH
GO:0004888	transmembrane signaling receptor activity	7.21e-26	7.8e-23	1.49	Signal transduction	Q4 vs Q1	MF	vd/cH
GO:0004930	G protein-coupled receptor activity	3.29e-13	2.67e-10	1.51	Signal transduction	Q4 vs Q1	MF	vd/cH
GO:0030545	receptor regulator activity	3.88e-13	2.52e-10	1.48	Signal transduction	Q4 vs Q1	MF	vd/cH
GO:0005102	signaling receptor binding	6.36e-13	3.44e-10	1.27	Signal transduction	Q4 vs Q1	MF	vd/cH
GO:0048018	receptor ligand activity	8.31e-12	3.85e-09	1.47	Signal transduction	Q4 vs Q1	MF	vd/cH
GO:0006955	immune response	6.14e-20	7.46e-16	1.41	Signalling and homeostasis	Q1 vs Q4	BP	cH
GO:0007186	G protein-coupled receptor signaling pathway	1.96e-17	1.19e-13	1.41	Signalling and homeostasis	Q1 vs Q4	BP	cH
GO:0007165	signal transduction	9.16e-17	3.71e-13	1.17	Signalling and homeostasis	Q1 vs Q4	BP	cH
GO:0007155	cell adhesion	5.16e-15	1.57e-11	1.35	Signalling and homeostasis	Q1 vs Q4	BP	cH
GO:0043062	extracellular structure organization	5.66e-15	1.38e-11	1.51	Signalling and homeostasis	Q1 vs Q4	BP	cH
GO:0022610	biological adhesion	8.2e-15	1.66e-11	1.35	Signalling and homeostasis	Q1 vs Q4	BP	cH
GO:0023052	signaling	1.68e-14	2.92e-11	1.41	Signalling and homeostasis	Q1 vs Q4	BP	cH
GO:0003008	system process	1.83e-14	2.79e-11	1.29	Signalling and homeostasis	Q1 vs Q4	BP	cH
GO:0030198	extracellular matrix organization	5.08e-14	6.87e-11	1.53	Signalling and homeostasis	Q1 vs Q4	BP	cH
GO:0007166	cell surface receptor signaling pathway	4.16e-13	5.06e-10	1.22	Signalling and homeostasis	Q1 vs Q4	BP	cH
GO:0051480	regulation of cytosolic calcium ion concentration	9.79e-12	1.08e-08	1.54	Signalling and homeostasis	Q1 vs Q4	BP	cH
GO:0007267	cell-cell signaling	1.22e-11	1.23e-08	1.39	Signalling and homeostasis	Q1 vs Q4	BP	cH
GO:0032501	multicellular organismal process	2.31e-11	2.16e-08	1.16	Signalling and homeostasis	Q1 vs Q4	BP	cH
GO:0032101	regulation of response to external stimulus	5.08e-11	4.41e-08	1.33	Signalling and homeostasis	Q1 vs Q4	BP	cH
GO:0007204	positive regulation of cytosolic calcium ion concentration	6.25e-11	5.06e-08	1.56	Signalling and homeostasis	Q1 vs Q4	BP	cH
GO:0006952	defense response	8.14e-11	6.19e-08	1.28	Signalling and homeostasis	Q1 vs Q4	BP	cH
GO:0006874	cellular calcium ion homeostasis	9.07e-11	6.49e-08	1.46	Signalling and homeostasis	Q1 vs Q4	BP	cH
GO:0002376	immune system process	1.62e-10	1.09e-07	1.2	Signalling and homeostasis	Q1 vs Q4	BP	cH
GO:0002250	adaptive immune response	3.83e-10	2.45e-07	1.52	Signalling and homeostasis	Q1 vs Q4	BP	cH
GO:0072503	cellular divalent inorganic cation homeostasis	4.37e-10	2.66e-07	1.43	Signalling and homeostasis	Q1 vs Q4	BP	cH
GO:0043269	regulation of ion transport	7.65e-10	4.43e-07	1.33	Signalling and homeostasis	Q1 vs Q4	BP	cH
GO:0090304	nucleic acid metabolic process	3.5e-41	4.26e-37	1.57	Biosynthesis and metabolism	Q4 vs Q1	BP	cH
GO:0006139	nucleobase-containing compound metabolic process	1.57e-34	6.35e-31	1.45	Biosynthesis and metabolism	Q4 vs Q1	BP	cH
GO:0046483	heterocycle metabolic process	1.54e-33	4.7e-30	1.42	Biosynthesis and metabolism	Q4 vs Q1	BP	cH
GO:0006725	cellular aromatic compound metabolic process	3.67e-31	7.43e-28	1.4	Biosynthesis and metabolism	Q4 vs Q1	BP	cH
GO:0034641	cellular nitrogen compound metabolic process	5.79e-30	1.01e-26	1.37	Biosynthesis and metabolism	Q4 vs Q1	BP	cH
GO:0044260	cellular macromolecule metabolic process	1.13e-29	1.71e-26	1.28	Biosynthesis and metabolism	Q4 vs Q1	BP	cH
GO:1901360	organic cyclic compound metabolic process	1.67e-29	2.25e-26	1.36	Biosynthesis and metabolism	Q4 vs Q1	BP	cH
GO:0044237	cellular metabolic process	6.33e-28	7.7e-25	1.19	Biosynthesis and metabolism	Q4 vs Q1	BP	cH
GO:0006259	DNA metabolic process	6.44e-26	6.52e-23	1.67	Biosynthesis and metabolism	Q4 vs Q1	BP	cH
GO:0044238	primary metabolic process	1.34e-23	1.17e-20	1.17	Biosynthesis and metabolism	Q4 vs Q1	BP	cH
GO:0071704	organic substance metabolic process	8.81e-23	7.14e-20	1.16	Biosynthesis and metabolism	Q4 vs Q1	BP	cH
GO:0006807	nitrogen compound metabolic process	3.06e-22	2.19e-19	1.18	Biosynthesis and metabolism	Q4 vs Q1	BP	cH
GO:0008152	metabolic process	1.4e-20	8.52e-18	1.15	Biosynthesis and metabolism	Q4 vs Q1	BP	cH
GO:0044265	cellular macromolecule catabolic process	9.98e-20	5.51e-17	1.63	Biosynthesis and metabolism	Q4 vs Q1	BP	cH
GO:0016070	RNA metabolic process	6.11e-19	3.23e-16	1.49	Biosynthesis and metabolism	Q4 vs Q1	BP	cH
GO:0043170	macromolecule metabolic process	8.48e-19	4.29e-16	1.18	Biosynthesis and metabolism	Q4 vs Q1	BP	cH
GO:0034645	cellular macromolecule biosynthetic process	3.34e-17	1.45e-14	1.54	Biosynthesis and metabolism	Q4 vs Q1	BP	cH
GO:0070647	protein modification by small protein conjugation or removal	1.85e-16	7.78e-14	1.52	Biosynthesis and metabolism	Q4 vs Q1	BP	cH
GO:0009057	macromolecule catabolic process	1.28e-14	5.01e-12	1.48	Biosynthesis and metabolism	Q4 vs Q1	BP	cH
GO:0019219	regulation of nucleobase-containing compound metabolic process	5.99e-14	2.21e-11	1.19	Biosynthesis and metabolism	Q4 vs Q1	BP	cH
GO:0031323	regulation of cellular metabolic process	3.6e-13	1.15e-10	1.13	Biosynthesis and metabolism	Q4 vs Q1	BP	cH
GO:2000112	regulation of cellular macromolecule biosynthetic process	3.64e-13	1.13e-10	1.18	Biosynthesis and metabolism	Q4 vs Q1	BP	cH
GO:0010556	regulation of macromolecule biosynthetic process	4.12e-13	1.22e-10	1.18	Biosynthesis and metabolism	Q4 vs Q1	BP	cH
GO:0019222	regulation of metabolic process	5.19e-13	1.5e-10	1.12	Biosynthesis and metabolism	Q4 vs Q1	BP	cH
GO:0044271	cellular nitrogen compound biosynthetic process	5.73e-13	1.58e-10	1.37	Biosynthesis and metabolism	Q4 vs Q1	BP	cH
GO:0060255	regulation of macromolecule metabolic process	1.39e-12	3.68e-10	1.13	Biosynthesis and metabolism	Q4 vs Q1	BP	cH
GO:0044267	cellular protein metabolic process	1.58e-12	4.08e-10	1.21	Biosynthesis and metabolism	Q4 vs Q1	BP	cH
GO:1901576	organic substance biosynthetic process	2.68e-12	6.52e-10	1.25	Biosynthesis and metabolism	Q4 vs Q1	BP	cH
GO:0009059	macromolecule biosynthetic process	4.73e-12	1.13e-09	1.38	Biosynthesis and metabolism	Q4 vs Q1	BP	cH
GO:0051252	regulation of RNA metabolic process	5.84e-12	1.37e-09	1.18	Biosynthesis and metabolism	Q4 vs Q1	BP	cH
GO:0009889	regulation of biosynthetic process	7.92e-12	1.69e-09	1.16	Biosynthesis and metabolism	Q4 vs Q1	BP	cH
GO:0009058	biosynthetic process	1.37e-11	2.81e-09	1.24	Biosynthesis and metabolism	Q4 vs Q1	BP	cH
GO:0080090	regulation of primary metabolic process	1.37e-11	2.77e-09	1.12	Biosynthesis and metabolism	Q4 vs Q1	BP	cH
GO:0031326	regulation of cellular biosynthetic process	1.37e-11	2.73e-09	1.16	Biosynthesis and metabolism	Q4 vs Q1	BP	cH
GO:0010605	negative regulation of macromolecule metabolic process	2.2e-11	4.25e-09	1.21	Biosynthesis and metabolism	Q4 vs Q1	BP	cH
GO:0051171	regulation of nitrogen compound metabolic process	4.07e-11	7.5e-09	1.12	Biosynthesis and metabolism	Q4 vs Q1	BP	cH
GO:0016071	mRNA metabolic process	4.7e-11	8.53e-09	1.6	Biosynthesis and metabolism	Q4 vs Q1	BP	cH
GO:0044249	cellular biosynthetic process	5.61e-11	9.74e-09	1.24	Biosynthesis and metabolism	Q4 vs Q1	BP	cH
GO:0043632	modification-dependent macromolecule catabolic process	5.79e-11	9.91e-09	1.57	Biosynthesis and metabolism	Q4 vs Q1	BP	cH
GO:0051603	proteolysis involved in cellular protein catabolic process	6.99e-11	1.18e-08	1.53	Biosynthesis and metabolism	Q4 vs Q1	BP	cH
GO:0006402	mRNA catabolic process	8.83e-11	1.43e-08	1.91	Biosynthesis and metabolism	Q4 vs Q1	BP	cH
GO:0019941	modification-dependent protein catabolic process	9.25e-11	1.48e-08	1.57	Biosynthesis and metabolism	Q4 vs Q1	BP	cH
GO:0031324	negative regulation of cellular metabolic process	9.56e-11	1.51e-08	1.2	Biosynthesis and metabolism	Q4 vs Q1	BP	cH
GO:0009892	negative regulation of metabolic process	1.19e-10	1.86e-08	1.19	Biosynthesis and metabolism	Q4 vs Q1	BP	cH
GO:0043412	macromolecule modification	1.2e-10	1.85e-08	1.19	Biosynthesis and metabolism	Q4 vs Q1	BP	cH
GO:0006511	ubiquitin-dependent protein catabolic process	1.47e-10	2.24e-08	1.57	Biosynthesis and metabolism	Q4 vs Q1	BP	cH
GO:0030163	protein catabolic process	2.41e-10	3.61e-08	1.62	Biosynthesis and metabolism	Q4 vs Q1	BP	cH
GO:1901575	organic substance catabolic process	4.39e-10	6.07e-08	1.26	Biosynthesis and metabolism	Q4 vs Q1	BP	cH
GO:2001141	regulation of RNA biosynthetic process	4.43e-10	6.05e-08	1.17	Biosynthesis and metabolism	Q4 vs Q1	BP	cH
GO:0018130	heterocycle biosynthetic process	5.49e-10	7.34e-08	1.36	Biosynthesis and metabolism	Q4 vs Q1	BP	cH
GO:0006464	cellular protein modification process	6.99e-10	9.23e-08	1.19	Biosynthesis and metabolism	Q4 vs Q1	BP	cH
GO:0036211	protein modification process	6.99e-10	9.13e-08	1.19	Biosynthesis and metabolism	Q4 vs Q1	BP	cH
GO:0034654	nucleobase-containing compound biosynthetic process	9.01e-10	1.13e-07	1.37	Biosynthesis and metabolism	Q4 vs Q1	BP	cH
GO:1903506	regulation of nucleic acid-templated transcription	4.32e-10	6.1e-08	1.17	Biosynthesis and metabolism	Q4 vs Q1	BP	cH
GO:0006355	regulation of transcription, DNA-templated	4.32e-10	6.03e-08	1.17	Biosynthesis and metabolism	Q4 vs Q1	BP	cH
GO:0010468	regulation of gene expression	5.36e-10	7.24e-08	1.14	Biosynthesis and metabolism	Q4 vs Q1	BP	cH
GO:0022402	cell cycle process	4.52e-37	2.75e-33	1.67	Cell proliferation	Q4 vs Q1	BP	cH
GO:1903047	mitotic cell cycle process	6.68e-32	1.63e-28	1.76	Cell proliferation	Q4 vs Q1	BP	cH
GO:0051726	regulation of cell cycle	9.42e-23	7.16e-20	1.47	Cell proliferation	Q4 vs Q1	BP	cH
GO:0010564	regulation of cell cycle process	8.93e-20	5.17e-17	1.56	Cell proliferation	Q4 vs Q1	BP	cH
GO:0007346	regulation of mitotic cell cycle	2.35e-18	1.14e-15	1.59	Cell proliferation	Q4 vs Q1	BP	cH
GO:0051301	cell division	2.29e-17	1.03e-14	1.69	Cell proliferation	Q4 vs Q1	BP	cH
GO:0007049	cell cycle	3.93e-14	1.49e-11	1.62	Cell proliferation	Q4 vs Q1	BP	cH
GO:1901990	regulation of mitotic cell cycle phase transition	6.78e-14	2.43e-11	1.65	Cell proliferation	Q4 vs Q1	BP	cH
GO:1901987	regulation of cell cycle phase transition	2.99e-13	1.01e-10	1.62	Cell proliferation	Q4 vs Q1	BP	cH
GO:0044772	mitotic cell cycle phase transition	3.26e-13	1.07e-10	1.72	Cell proliferation	Q4 vs Q1	BP	cH
GO:0044770	cell cycle phase transition	3.72e-13	1.13e-10	1.71	Cell proliferation	Q4 vs Q1	BP	cH
GO:0006260	DNA replication	8.72e-13	2.36e-10	1.92	Cell proliferation	Q4 vs Q1	BP	cH
GO:0033044	regulation of chromosome organization	1.92e-12	4.77e-10	1.7	Cell proliferation	Q4 vs Q1	BP	cH
GO:0007088	regulation of mitotic nuclear division	6.45e-12	1.45e-09	1.77	Cell proliferation	Q4 vs Q1	BP	cH
GO:0007051	spindle organization	7.8e-12	1.69e-09	1.86	Cell proliferation	Q4 vs Q1	BP	cH
GO:0051983	regulation of chromosome segregation	1.23e-11	2.58e-09	1.92	Cell proliferation	Q4 vs Q1	BP	cH
GO:0045786	negative regulation of cell cycle	2.78e-11	5.2e-09	1.49	Cell proliferation	Q4 vs Q1	BP	cH
GO:0010948	negative regulation of cell cycle process	5.1e-11	8.98e-09	1.67	Cell proliferation	Q4 vs Q1	BP	cH
GO:0007059	chromosome segregation	3.27e-10	4.85e-08	1.91	Cell proliferation	Q4 vs Q1	BP	cH
GO:0051783	regulation of nuclear division	3.84e-10	5.63e-08	1.67	Cell proliferation	Q4 vs Q1	BP	cH
GO:0045787	positive regulation of cell cycle	8.12e-10	1.05e-07	1.52	Cell proliferation	Q4 vs Q1	BP	cH
GO:1905818	regulation of chromosome separation	8.19e-10	1.05e-07	2	Cell proliferation	Q4 vs Q1	BP	cH
GO:0033047	regulation of mitotic sister chromatid segregation	8.19e-10	1.04e-07	2	Cell proliferation	Q4 vs Q1	BP	cH
GO:0007052	mitotic spindle organization	9.02e-10	1.12e-07	1.95	Cell proliferation	Q4 vs Q1	BP	cH
GO:0006974	cellular response to DNA damage stimulus	2.49e-27	2.75e-24	1.73	DNA and chromatin organization	Q4 vs Q1	BP	cH
GO:0006281	DNA repair	5.07e-24	4.74e-21	1.84	DNA and chromatin organization	Q4 vs Q1	BP	cH
GO:0006325	chromatin organization	7.29e-22	4.66e-19	1.68	DNA and chromatin organization	Q4 vs Q1	BP	cH
GO:0051276	chromosome organization	4.55e-18	2.13e-15	1.78	DNA and chromatin organization	Q4 vs Q1	BP	cH
GO:0071824	protein-DNA complex subunit organization	1.19e-13	4.12e-11	1.93	DNA and chromatin organization	Q4 vs Q1	BP	cH
GO:0034728	nucleosome organization	6.07e-12	1.39e-09	2	DNA and chromatin organization	Q4 vs Q1	BP	cH
GO:0006302	double-strand break repair	1.46e-11	2.87e-09	1.86	DNA and chromatin organization	Q4 vs Q1	BP	cH
GO:0016569	covalent chromatin modification	8.81e-11	1.47e-08	1.65	DNA and chromatin organization	Q4 vs Q1	BP	cH
GO:0065004	protein-DNA complex assembly	8.83e-11	1.45e-08	1.91	DNA and chromatin organization	Q4 vs Q1	BP	cH
GO:0006310	DNA recombination	3.99e-10	5.77e-08	1.79	DNA and chromatin organization	Q4 vs Q1	BP	cH
GO:0016570	histone modification	4.1e-10	5.87e-08	1.64	DNA and chromatin organization	Q4 vs Q1	BP	cH
GO:0006996	organelle organization	6.49e-22	4.39e-19	1.34	Others	Q4 vs Q1	BP	cH
GO:0033554	cellular response to stress	2.5e-15	1.01e-12	1.36	Others	Q4 vs Q1	BP	cH
GO:0051641	cellular localization	5.29e-13	1.5e-10	1.28	Others	Q4 vs Q1	BP	cH
GO:0007017	microtubule-based process	1.6e-12	4.06e-10	1.47	Others	Q4 vs Q1	BP	cH
GO:0046907	intracellular transport	6.69e-12	1.48e-09	1.37	Others	Q4 vs Q1	BP	cH
GO:0032446	protein modification by small protein conjugation	2.33e-11	4.43e-09	1.46	Others	Q4 vs Q1	BP	cH
GO:0033365	protein localization to organelle	4.94e-11	8.83e-09	1.51	Others	Q4 vs Q1	BP	cH
GO:0016567	protein ubiquitination	9.1e-10	1.12e-07	1.45	Others	Q4 vs Q1	BP	cH
GO:0038023	signaling receptor activity	1.26e-33	3.94e-30	1.49	signaling receptor activity	Q1 vs Q4	MF	cH
GO:0060089	molecular transducer activity	2.5e-31	3.92e-28	1.47	molecular transducer activity	Q1 vs Q4	MF	cH
GO:0004888	transmembrane signaling receptor activity	1.15e-29	1.2e-26	1.51	transmembrane signaling receptor activity	Q1 vs Q4	MF	cH
GO:0004930	G protein-coupled receptor activity	4.21e-15	3.3e-12	1.55	G protein-coupled receptor activity	Q1 vs Q4	MF	cH
GO:0022839	ion gated channel activity	2.2e-13	1.38e-10	1.54	ion gated channel activity	Q1 vs Q4	MF	cH
GO:0022838	substrate-specific channel activity	9.23e-13	4.82e-10	1.48	substrate-specific channel activity	Q1 vs Q4	MF	cH
GO:0005216	ion channel activity	9.58e-13	4.29e-10	1.48	ion channel activity	Q1 vs Q4	MF	cH
GO:0022836	gated channel activity	2.95e-12	1.16e-09	1.51	gated channel activity	Q1 vs Q4	MF	cH
GO:0005261	cation channel activity	8.81e-12	3.07e-09	1.54	cation channel activity	Q1 vs Q4	MF	cH
GO:0022803	passive transmembrane transporter activity	9.46e-12	2.97e-09	1.43	passive transmembrane transporter activity	Q1 vs Q4	MF	cH
GO:0015267	channel activity	1.39e-11	3.95e-09	1.43	channel activity	Q1 vs Q4	MF	cH
GO:0005102	signaling receptor binding	3.79e-11	9.91e-09	1.24	signaling receptor binding	Q1 vs Q4	MF	cH
GO:0005509	calcium ion binding	7.33e-11	1.77e-08	1.36	calcium ion binding	Q1 vs Q4	MF	cH
GO:0001653	peptide receptor activity	1.01e-10	2.27e-08	1.67	peptide receptor activity	Q1 vs Q4	MF	cH
GO:0030545	receptor regulator activity	3.3e-10	6.9e-08	1.41	receptor regulator activity	Q1 vs Q4	MF	cH
GO:0008528	G protein-coupled peptide receptor activity	4.84e-10	9.49e-08	1.66	G protein-coupled peptide receptor activity	Q1 vs Q4	MF	cH
GO:0022835	transmitter-gated channel activity	7.12e-10	1.31e-07	1.9	transmitter-gated channel activity	Q1 vs Q4	MF	cH
GO:0022824	transmitter-gated ion channel activity	7.12e-10	1.24e-07	1.9	transmitter-gated ion channel activity	Q1 vs Q4	MF	cH
GO:0048018	receptor ligand activity	1.39e-09	2.29e-07	1.41	receptor ligand activity	Q1 vs Q4	MF	cH
GO:0005201	extracellular matrix structural constituent	2.65e-09	4.16e-07	1.57	extracellular matrix structural constituent	Q1 vs Q4	MF	cH
GO:1904315	transmitter-gated ion channel activity involved in regulation of postsynaptic membrane potential	3.85e-09	5.75e-07	1.94	transmitter-gated ion channel activity involved in regulation of postsynaptic membrane potential	Q1 vs Q4	MF	cH
GO:0019955	cytokine binding	1.04e-08	1.48e-06	1.63	cytokine binding	Q1 vs Q4	MF	cH
GO:0005244	voltage-gated ion channel activity	5.07e-08	6.91e-06	1.52	voltage-gated ion channel activity	Q1 vs Q4	MF	cH
GO:0022832	voltage-gated channel activity	5.07e-08	6.63e-06	1.52	voltage-gated channel activity	Q1 vs Q4	MF	cH
GO:0015318	inorganic molecular entity transmembrane transporter activity	5.93e-08	7.44e-06	1.27	inorganic molecular entity transmembrane transporter activity	Q1 vs Q4	MF	cH
GO:0098960	postsynaptic neurotransmitter receptor activity	1.11e-07	1.34e-05	1.83	postsynaptic neurotransmitter receptor activity	Q1 vs Q4	MF	cH
GO:0015276	ligand-gated ion channel activity	1.76e-07	2.04e-05	1.58	ligand-gated ion channel activity	Q1 vs Q4	MF	cH
GO:0022834	ligand-gated channel activity	1.76e-07	1.97e-05	1.58	ligand-gated channel activity	Q1 vs Q4	MF	cH
GO:0099529	neurotransmitter receptor activity involved in regulation of postsynaptic membrane potential	2.05e-07	2.21e-05	1.83	neurotransmitter receptor activity involved in regulation of postsynaptic membrane potential	Q1 vs Q4	MF	cH
GO:0005539	glycosaminoglycan binding	2.13e-07	2.23e-05	1.45	glycosaminoglycan binding	Q1 vs Q4	MF	cH
GO:0022890	inorganic cation transmembrane transporter activity	2.47e-07	2.49e-05	1.31	inorganic cation transmembrane transporter activity	Q1 vs Q4	MF	cH
GO:0005230	extracellular ligand-gated ion channel activity	8.88e-07	8.7e-05	1.69	extracellular ligand-gated ion channel activity	Q1 vs Q4	MF	cH
GO:0030594	neurotransmitter receptor activity	8.88e-07	8.44e-05	1.59	neurotransmitter receptor activity	Q1 vs Q4	MF	cH
GO:1901363	heterocyclic compound binding	1.15e-34	3.61e-31	1.25	heterocyclic compound binding	Q4 vs Q1	MF	cH
GO:0097159	organic cyclic compound binding	3.92e-34	6.15e-31	1.25	organic cyclic compound binding	Q4 vs Q1	MF	cH
GO:0003676	nucleic acid binding	3.38e-33	3.53e-30	1.34	nucleic acid binding	Q4 vs Q1	MF	cH
GO:0003723	RNA binding	1.01e-20	7.93e-18	1.5	RNA binding	Q4 vs Q1	MF	cH
GO:0003677	DNA binding	8.36e-19	5.24e-16	1.3	DNA binding	Q4 vs Q1	MF	cH
GO:0042393	histone binding	1.64e-10	8.59e-08	1.77	histone binding	Q4 vs Q1	MF	cH
GO:0003682	chromatin binding	3.11e-10	1.39e-07	1.44	chromatin binding	Q4 vs Q1	MF	cH
GO:0005515	protein binding	4.71e-10	1.85e-07	1.05	protein binding	Q4 vs Q1	MF	cH
GO:0016740	transferase activity	2.87e-09	1e-06	1.23	transferase activity	Q4 vs Q1	MF	cH
GO:0005524	ATP binding	5.21e-08	1.64e-05	1.23	ATP binding	Q4 vs Q1	MF	cH
GO:0140097	catalytic activity, acting on DNA	6.56e-08	1.87e-05	1.67	catalytic activity, acting on DNA	Q4 vs Q1	MF	cH
GO:0003697	single-stranded DNA binding	2.08e-07	5.42e-05	1.87	single-stranded DNA binding	Q4 vs Q1	MF	cH
GO:0030554	adenyl nucleotide binding	2.33e-07	5.61e-05	1.22	adenyl nucleotide binding	Q4 vs Q1	MF	cH
GO:0032559	adenyl ribonucleotide binding	2.33e-07	5.21e-05	1.22	adenyl ribonucleotide binding	Q4 vs Q1	MF	cH
GO:0035639	purine ribonucleoside triphosphate binding	2.6e-07	5.44e-05	1.2	purine ribonucleoside triphosphate binding	Q4 vs Q1	MF	cH
GO:0043565	sequence-specific DNA binding	2.68e-07	5.26e-05	1.2	sequence-specific DNA binding	Q4 vs Q1	MF	cH
GO:0003824	catalytic activity	3.58e-07	6.6e-05	1.1	catalytic activity	Q4 vs Q1	MF	cH
GO:0000166	nucleotide binding	5.18e-07	9.02e-05	1.18	nucleotide binding	Q4 vs Q1	MF	cH
GO:0008144	drug binding	5.56e-07	9.18e-05	1.2	drug binding	Q4 vs Q1	MF	cH
GO:0019899	enzyme binding	6.25e-07	9.8e-05	1.18	enzyme binding	Q4 vs Q1	MF	cH
GO:1901265	nucleoside phosphate binding	6.5e-07	9.71e-05	1.18	nucleoside phosphate binding	Q4 vs Q1	MF	cH
GO:0003678	DNA helicase activity	7.12e-07	0.000102	1.92	DNA helicase activity	Q4 vs Q1	MF	cH
GO:0017076	purine nucleotide binding	9.38e-07	0.000128	1.19	purine nucleotide binding	Q4 vs Q1	MF	cH
GO:0032555	purine ribonucleotide binding	9.38e-07	0.000123	1.19	purine ribonucleotide binding	Q4 vs Q1	MF	cH
GO:0003690	double-stranded DNA binding	9.59e-07	0.00012	1.19	double-stranded DNA binding	Q4 vs Q1	MF	cH
