## Supplementary material for "Gene functions determine stochastic or adaptive futile transcription in cancers through deregulated start site deployments": Table S15

### Sheet: Table_S15
d bin	y0	A	R0	Reduced Chi-Sqr	Adj. R-Square
0-1 kb	2.90054 ± 1.88953	-0.03873 ± 1.85789	0.03612 ± 1.44728	1.9037e-05	0.03316
1-5 kb	19.42076 ± 0.1163	0.0523 ± 0.00888	0.75339 ± 0.024	0.001148	0.99704
5-10 kb	41.72513 ± 0.36721	0.25183 ± 0.02774	0.75605 ± 0.01557	0.12127	0.99873
10-50 kb	104.63372 ± 1.17775	1.02233 ± 0.08627	0.76112 ± 0.01192	1.20781	0.99929
50-2000 kb	166.31065 ± 4.97133	10.17135 ± 0.43728	0.73395 ± 0.00609	29.4351	0.99977
