## Supplementary material for "Gene functions determine stochastic or adaptive futile transcription in cancers through deregulated start site deployments": Table S16

### Sheet: Sheet2
Serial number	Figure	Variable	Test set	Number of observations in test set	Control set	Number of observations in control set	Comparison	Test of significance	P-value	FDR	Total bootstrap randomizations
1	S3	TSS d in <5% samples	Cancers	11127	Non-cancers	6888	C > N	Unpaired Wilcoxon rank sum test	0.000875	0.00377143	6887
2	S4	TCI	Cancers	55048	Non-cancers	55048	C > N	Paired Wilcoxon signed rank test	0.007843	0.0103787	55047
3	1D	Correlation coefficient of TCI vs d	Cancers	55048	Non-cancers	55048	C > N	Pearson and Filon’s z-test	3.55384e-06	0.0138243	55047
4	S5B	Minimum TCI	Cancers	16458	Non-cancers	16458	C < N	Paired Wilcoxon signed rank test	2.85335e-82	0.00953943	16457
5	1E and S6A	Et	Cancers	55048	Non-cancers	55048	C < N	Paired Wilcoxon signed rank test	5.9e-17	0.00871186	15860
6	1F and S6B	Eg	Cancers	15861	Non-cancers	15861	C > N	Paired Wilcoxon signed rank test	1.65e-27	0.00993939	15860
7	S8	BCI	Cancers	55048	Non-cancers	55048	C > N	Paired Wilcoxon signed rank test	3.67e-37	0.00997275	55047
8	1G	Correlation coefficient of BCI vs d	Cancers	55048	Non-cancers	55048	C < N	Pearson and Filon’s z-test	2.2e-16	0.0258502	55047
9	S9A	vd	Cancers	15861	Non-cancers	15861	C > N	Paired Wilcoxon signed rank test	2.21e-35	0.00995475	15860
10	3B	gH	Cancers	11928	Non-cancers	11928	C < N	Paired Wilcoxon signed rank test	1.364e-09	0.00888765	11927
11	3C	gH quartile d	Quartile 1	12103	Quartile 4	11883	Q1 > Q4	Unpaired Wilcoxon rank sum test	6.32248e-18	0.01	11882
12	S10	gH quartile HMd	Quartile 1	2982	Quartile 4	2982	Q1 > Q4	Unpaired Wilcoxon rank sum test	9.19115e-05	0.0120724	2981
13	S11B	TSS d for gH threshold in non-cancers	gHN < 0.4 (gHN_lt_0.4)	16653	gHN > 0.4 (gHN_gt_0.4)	34462	gHC_lt_0.4 < gHN_gt_0.4	Unpaired Wilcoxon rank sum test	1.73343e-42	0.0483396	16652
14	S11B	TSS d for gH threshold in cancers	gHC < 0.4 (gHC_lt_0.4)	17245	gHC > 0.4 (gHC_gt_0.4)	33870	gHC_lt_0.4 < gHC_gt_0.4	Unpaired Wilcoxon rank sum test	7.99854e-25	0.04755	17244
15	S11C	TSS d gH below threshold	gHC < 0.4 (gHC_lt_0.4)	17245	gHN < 0.4 (gHN_lt_0.4)	16653	gHC_lt_0.4 > gHN_lt_0.4	Unpaired Wilcoxon rank sum test	0.0164011	0.0165135	16652
16	4B (blue label)	sH score filtered	Cancers	33232	Non-cancers	33232	C > N	Paired Wilcoxon signed rank test	0	0.00818488	33231
17	4B (green label)	sH sample filtered frequently deployed	Cancers	33232	Non-cancers	33232	C > N	Paired Wilcoxon signed rank test	6.84272e-42	0.00971955	33231
18	4B (grey label)	sH sample filtered non-frequently deployed	Cancers	21816	Non-cancers	21816	C < N	Paired Wilcoxon signed rank test	0	0.0066465	21815
19	4B (green and grey label)	sH sample filtered	Cancers	55048	Non-cancers	55048	C < N	Paired Wilcoxon signed rank test	5.70314e-260	0.00846534	55047
20	S14A	sH*Et Non-frequently deployed	Cancers	21816	Non-cancers	21816	C < N	Paired Wilcoxon signed rank test	<2.2E-016	0.00238357	21815
21	S14A	sH*Et Frequently deployed	Cancers	33232	Non-cancers	33232	C > N	Paired Wilcoxon signed rank test	2.90416e-274	0.00833534	33231
22	S15A	Et/sH non-frequently deployed	Cancers	21816	Non-cancers	21816	C < N	Paired Wilcoxon signed rank test	<2.2E-016	0.00765493	21815
23	S15B	Et/sH frequently deployed	Cancers	33232	Non-cancers	33232	C > N	Paired Wilcoxon signed rank test	2.87606e-252	0.00905753	33231
24	4E	Correlation coefficient of sH*TCI vs TCI	Cancers	55048	Non-cancers	55048	C < N	Pearson and Filon’s z-test	0.00526607	0.146272	55047
25	4F	Correlation coefficient of sH*d vs d	Cancers	55048	Non-cancers	55048	C < N	Pearson and Filon’s z-test	<2.2E-016	0.27347	55047
26	5B	cH	Cancers	11928	Non-cancers	11928	C < N	Paired Wilcoxon signed rank test	0	8.38363e-05	11927
27	S18	Eg/cH	Cancers	11928	Non-cancers	11928	C > N	Paired Wilcoxon signed rank test	5.1042e-124	0.00938967	11927
28	S19	cH Q1 genes	Cancers	2982	Non-cancers	2982	C < N	Paired Wilcoxon signed rank test	0	0.00167673	2981
29	S19	cH Q4 genes	Cancers	2982	Non-cancers	2982	C < N	Paired Wilcoxon signed rank test	3.75289e-205	0.00201207	2981
30	5E	Gene-level d in cH quartiles	Quartile 1	2982	Quartile 4	2982	Q1 < Q4	Unpaired Wilcoxon rank sum test	0.01729	1.12822e-204	2981
31	5F	vd in cH Q1 genes	Cancers	2982	Non-cancers	2982	C > N	Paired Wilcoxon signed rank test	2.95916e-12	0.00905433	2981
32	5F	vd in cH Q4 genes	Cancers	2982	Non-cancers	2982	C > N	Paired Wilcoxon signed rank test	1.035e-13	0.00905582	2981
33	5G	cH Q1 gH	Cancers	2982	Non-cancers	2982	C < N	Paired Wilcoxon signed rank test	1.323e-06	0.0077123	2981
34	5G	cH Q4 gH	Cancers	2982	Non-cancers	2982	C > N	Paired Wilcoxon signed rank test	4.24898e-25	0.00972502	2981
35	5H	cH Q1 TCI	Cancers	13249	Non-cancers	13249	C < N	Paired Wilcoxon signed rank test	0	0.0023398	13248
36	5H	cH Q4 TCI	Cancers	13540	Non-cancers	13540	C > N	Paired Wilcoxon signed rank test	2.18109e-163	<2.18e-163	13539
37	5I	cH Q1 Eg	Cancers	2982	Non-cancers	2982	C < N	Paired Wilcoxon signed rank test	6.4958e-231	0.00100604	2981
38	5I	cH Q4 Eg	Cancers	2982	Non-cancers	2982	C > N	Paired Wilcoxon signed rank test	3.11335e-33	0.00938967	2981
39	6A	vd/cH	Cancers	11928	Non-cancers	11928	C > N	Paired Wilcoxon signed rank test	0	0.000335345	11927
40	6C	vd/cH Q1 Eg	Cancers	2982	Non-cancers	2982	C > N	Paired Wilcoxon signed rank test	1.87386e-14	0.00972502	2981
41	6C	vd/cH Q4 Eg	Cancers	2982	Non-cancers	2982	C < N	Paired Wilcoxon signed rank test	5.64381e-127	0.00335345	2981
42	6D	vd/cH Q1 TCI	Cancers	13373	Non-cancers	13373	C > N	Paired Wilcoxon signed rank test	3.25176e-130	0.00867419	13372
43	6D	vd/cH Q4 TCI	Cancers	13373	Non-cancers	13373	C < N	Paired Wilcoxon signed rank test	0	0.00255586	13372
44	6E	vd/cH Q1 cH	Cancers	2982	Non-cancers	2982	C < N	Paired Wilcoxon signed rank test	1.94937e-246	0.00134138	2981
45	6E	vd/cH Q4 cH	Cancers	2982	Non-cancers	2982	C < N	Paired Wilcoxon signed rank test	<2.2E-016	0.00167673	2981
46	6G	vd/cH Q1 vd	Cancers	2982	Non-cancers	2982	C < N	Paired Wilcoxon signed rank test	5.9065e-166	0.00402414	2981
47	6H	vd/cH Q4 vd	Cancers	2982	Non-cancers	2982	C > N	Paired Wilcoxon signed rank test	6.03224e-152	0.00435949	2981
48	S23A	vd DNA chromatin – TCI	Cancers	947	Non-cancers	947	C > N	Paired Wilcoxon signed rank test	1.04819e-75	0.0137276	946
49	S23B	vd DNA chromatin – Eg	Cancers	947	Non-cancers	947	C > N	Paired Wilcoxon signed rank test	8.2797e-54	0.00211193	946
50	S23C	vd DNA chromatin – BCI	Cancers	947	Non-cancers	947	C > N	Paired Wilcoxon signed rank test	3.08581e-74	0.0031679	946
51	S23E	vd DNA chromatin – cH	Cancers	947	Non-cancers	947	C < N	Paired Wilcoxon signed rank test	1.78069e-146	0.00105597	946
52	S23F	vd DNA chromatin – vd/cH	Cancers	947	Non-cancers	947	C > N	Paired Wilcoxon signed rank test	5.50697e-107	0.00844773	946
53	S23G	vd Biosynthesis – TCI	Cancers	5031	Non-cancers	5031	C > N	Paired Wilcoxon signed rank test	3.86863e-95	0.00596303	5030
54	S23H	vd Biosynthesis – Eg	Cancers	5031	Non-cancers	5031	C > N	Paired Wilcoxon signed rank test	1.73327e-55	0.00636056	5030
55	S23I	vd Biosynthesis – BCI	Cancers	5031	Non-cancers	5031	C > N	Paired Wilcoxon signed rank test	2.02206e-121	0.00655933	5030
56	S23J	vd Biosynthesis – vd	Cancers	5031	Non-cancers	5031	C > N	Paired Wilcoxon signed rank test	4.63907e-11	0.0101372	5030
57	S23K	vd Biosynthesis – cH	Cancers	5031	Non-cancers	5031	C < N	Paired Wilcoxon signed rank test	<2.2E-016	0.00178891	5030
58	S23L	vd Biosynthesis – vd/cH	Cancers	5031	Non-cancers	5031	C > N	Paired Wilcoxon signed rank test	<2.2E-016	0.000596303	5030
59	S23M	vd Proliferation – TCI	Cancers	781	Non-cancers	781	C > N	Paired Wilcoxon signed rank test	7.22671e-41	0.00512164	780
60	S23N	vd Proliferation – Eg	Cancers	781	Non-cancers	781	C > N	Paired Wilcoxon signed rank test	5.25995e-26	0.00384123	780
61	S23O	vd Proliferation – BCI	Cancers	781	Non-cancers	781	C > N	Paired Wilcoxon signed rank test	2.80744e-39	0.00512164	780
62	S23Q	vd Proliferation – cH	Cancers	781	Non-cancers	781	C < N	Paired Wilcoxon signed rank test	3.78697e-123	0.00256082	780
63	S23R	vd Proliferation – vd/cH	Cancers	781	Non-cancers	781	C > N	Paired Wilcoxon signed rank test	2.75679e-86	0.00128041	780
64	S25A	vd/cH DNA chromatin – TCI	Cancers	1158	Non-cancers	1158	C > N	Paired Wilcoxon signed rank test	3.05343e-78	0.00172712	1157
65	S25B	vd/cH DNA chromatin – Eg	Cancers	1158	Non-cancers	1158	C > N	Paired Wilcoxon signed rank test	1.99691e-53	0.00690846	1157
66	S25C	vd/cH DNA chromatin – BCI	Cancers	1158	Non-cancers	1158	C > N	Paired Wilcoxon signed rank test	4.69301e-77	0.00345423	1157
67	S25E	vd/cH DNA chromatin – cH	Cancers	1158	Non-cancers	1158	C < N	Paired Wilcoxon signed rank test	8.04439e-181	0.00172712	1157
68	S25F	vd/cH DNA chromatin – vd/cH	Cancers	1158	Non-cancers	1158	C > N	Paired Wilcoxon signed rank test	2.50832e-130	0.000863558	1157
69	S25G	vd/cH Biosynthesis – TCI	Cancers	6506	Non-cancers	6506	C > N	Paired Wilcoxon signed rank test	1.41236e-107	0.00845374	6505
70	S25H	vd/cH Biosynthesis – Eg	Cancers	6506	Non-cancers	6506	C > N	Paired Wilcoxon signed rank test	1.37818e-64	0.00968337	6505
71	S25I	vd/cH Biosynthesis – BCI	Cancers	6506	Non-cancers	6506	C > N	Paired Wilcoxon signed rank test	8.7213e-145	0.00676299	6505
72	S25J	vd/cH Biosynthesis – vd	Cancers	6506	Non-cancers	6506	C > N	Paired Wilcoxon signed rank test	9.46248e-14	0.0102982	6505
73	S25K	vd/cH Biosynthesis – cH	Cancers	6506	Non-cancers	6506	C < N	Paired Wilcoxon signed rank test	<2.2E-016	0.00122963	6505
73	S25L	vd/cH Biosynthesis – vd/cH	Cancers	6506	Non-cancers	6506	C > N	Paired Wilcoxon signed rank test	<2.2E-016	0.000461113	6505
74	S25M	vd/cH Proliferation – TCI	Cancers	781	Non-cancers	781	C > N	Paired Wilcoxon signed rank test	7.22671e-41	0.00384123	780
75	S25N	vd/cH Proliferation – Eg	Cancers	781	Non-cancers	781	C > N	Paired Wilcoxon signed rank test	5.25995e-26	0.0102433	780
76	S25O	vd/cH Proliferation – BCI	Cancers	781	Non-cancers	781	C > N	Paired Wilcoxon signed rank test	2.80744e-39	0.00128041	780
77	S25Q	vd/cH Proliferation – cH	Cancers	781	Non-cancers	781	C < N	Paired Wilcoxon signed rank test	3.78697e-123	0.00128041	780
78	S25R	vd/cH Proliferation – vd/cH	Cancers	781	Non-cancers	781	C > N	Paired Wilcoxon signed rank test	2.75679e-86	0.0166453	780
